# Glomerulosclerosis and kidney failure in a mouse model of monoclonal immunoglobulin light-chain deposition disease

**DOI:** 10.1101/624650

**Authors:** Sébastien Bender, Maria Victoria Ayala, Amélie Bonaud, Vincent Javaugue, Claire Carrion, Christelle Oblet, Alexia Rinsant, Nathalie Quellard, Sihem Kaaki, Zeliha Oruc, François Boyer, Agnès Paquet, Nicolas Pons, Bastien Hervé, Mohamad Omar Ashi, Arnaud Jaccard, Laurent Delpy, Guy Touchard, Michel Cogné, Frank Bridoux, Christophe Sirac

## Abstract

Light chain deposition disease (LCDD) is a rare disorder characterized by glomerular and peritubular amorphous deposits of a monoclonal immunoglobulin (Ig) light chain (LC), leading to nodular glomerulosclerosis and nephrotic syndrome. We developed a transgenic model using site-directed insertion of the variable domain of a pathogenic human LC gene into the mouse Ig kappa locus, ensuring its production by all plasma cells. High free LC levels were achieved after backcrossing with mice presenting increased plasma cell differentiation and no Ig heavy chain (HC) production. Our mouse model recapitulates the characteristic features of LCDD, including progressive glomerulosclerosis, nephrotic-range proteinuria and finally, kidney failure. The variable domain of the LC bears alone the structural properties involved in its pathogenicity. RNA sequencing conducted on plasma cells demonstrated that LCDD LC induces endoplasmic reticulum stress, likely accounting for the high efficiency of proteasome inhibitor-based therapy. Accordingly, reduction of circulating pathogenic LC was efficiently achieved and not only preserved renal function, but partially reversed kidney lesions. Finally, transcriptome analysis of pre-sclerotic glomeruli revealed that proliferation and extracellular matrix remodelling represented the first steps of glomerulosclerosis, paving the way for future therapeutic strategies in LCDD and other kidney diseases featuring diffuse glomerulosclerosis, particularly diabetic nephropathy.
