## Supplementary material for "Glomerulosclerosis and kidney failure in a mouse model of monoclonal immunoglobulin light-chain deposition disease": Supp Table 1

### Sheet: overlap(14)
Overlap Results
Collection(s):	CP
# overlaps shown:	20
# genesets in collections:	1329
# genes in comparison (n):	177
# genes in universe (N):	45956
Gene Set Name	# Genes in Gene Set (K)	Description	# Genes in Overlap (k)	k/K	p-value	FDR q-value
REACTOME_CELL_CYCLE_MITOTIC	325	Genes involved in Cell Cycle, Mitotic	25	0.0769	4.47E-25	5.93E-22
REACTOME_CELL_CYCLE	421	Genes involved in Cell Cycle	26	0.0618	1.34E-23	8.93E-21
PID_AURORA_B_PATHWAY	39	Aurora B signaling	13	0.3333	1.95E-22	8.64E-20
PID_PLK1_PATHWAY	46	PLK1 signaling events	11	0.2391	2.4E-17	7.96E-15
REACTOME_DNA_REPLICATION	192	Genes involved in DNA Replication	16	0.0833	5.6E-17	1.49E-14
REACTOME_KINESINS	24	Genes involved in Kinesins	9	0.3750	1.89E-16	4.18E-14
REACTOME_MITOTIC_M_M_G1_PHASES	172	Genes involved in Mitotic M-M/G1 phases	15	0.0872	2.74E-16	5.21E-14
PID_FOXM1_PATHWAY	40	FOXM1 transcription factor network	10	0.2500	4.26E-16	7.08E-14
REACTOME_MITOTIC_PROMETAPHASE	87	Genes involved in Mitotic Prometaphase	11	0.1264	4.39E-14	6.48E-12
NABA_MATRISOME	1028	Ensemble of genes encoding extracellular matrix and extracellular matrix-associated proteins	24	0.0233	2.08E-12	2.77E-10
PID_E2F_PATHWAY	74	E2F transcription factor network	9	0.1216	1.35E-11	1.64E-9
KEGG_CELL_CYCLE	128	Cell cycle	10	0.0781	8.52E-11	9.28E-9
REACTOME_MHC_CLASS_II_ANTIGEN_PRESENTATION	91	Genes involved in MHC class II antigen presentation	9	0.0989	9.08E-11	9.28E-9
PID_AURORA_A_PATHWAY	31	Aurora A signaling	6	0.1935	2.04E-9	1.93E-7
REACTOME_FACTORS_INVOLVED_IN_MEGAKARYOCYTE_DEV_AND_PLATELET_PROD	132	Genes involved in Factors involved in megakaryocyte development and platelet production	9	0.0682	2.57E-9	2.28E-7
REACTOME_HEMOSTASIS	466	Genes involved in Hemostasis	14	0.0300	4.47E-9	3.71E-7
REACTOME_REGULATION_OF_MITOTIC_CELL_CYCLE	85	Genes involved in Regulation of mitotic cell cycle	7	0.0824	4.28E-8	3.27E-6
NABA_MATRISOME_ASSOCIATED	753	Ensemble of genes encoding ECM-associated proteins including ECM-affilaited proteins, ECM regulators and secreted factors	16	0.0212	4.42E-8	3.27E-6
REACTOME_MITOTIC_G1_G1_S_PHASES	137	Genes involved in Mitotic G1-G1/S phases	8	0.0584	6.76E-8	4.73E-6
REACTOME_CYCLIN_A_B1_ASSOCIATED_EVENTS_DURING_G2_M_TRANSITION	15	Genes involved in Cyclin A/B1 associated events during G2/M transition	4	0.2667	2.81E-7	1.78E-5
Gene/Gene Set Overlap Matrix
Entrez Gene Id	Gene Symbol	Gene Description	REACTOME_CELL_CYCLE_MITOTIC	REACTOME_CELL_CYCLE	PID_AURORA_B_PATHWAY	PID_PLK1_PATHWAY	REACTOME_DNA_REPLICATION	REACTOME_KINESINS	REACTOME_MITOTIC_M_M_G1_PHASES	PID_FOXM1_PATHWAY	REACTOME_MITOTIC_PROMETAPHASE	NABA_MATRISOME	PID_E2F_PATHWAY	KEGG_CELL_CYCLE	REACTOME_MHC_CLASS_II_ANTIGEN_PRESENTATION	PID_AURORA_A_PATHWAY	REACTOME_FACTORS_INVOLVED_IN_MEGAKARYOCYTE_DEVELOPMENT_AND_PLATELET_PRODUCTION	REACTOME_HEMOSTASIS	REACTOME_REGULATION_OF_MITOTIC_CELL_CYCLE	NABA_MATRISOME_ASSOCIATED	REACTOME_MITOTIC_G1_G1_S_PHASES	REACTOME_CYCLIN_A_B1_ASSOCIATED_EVENTS_DURING_G2_M_TRANSITION
10112	KIF20A	kinesin family member 20A	REACTOME_CELL_CYCLE_MITOTIC	REACTOME_CELL_CYCLE	PID_AURORA_B_PATHWAY	PID_PLK1_PATHWAY	REACTOME_DNA_REPLICATION	REACTOME_KINESINS	REACTOME_MITOTIC_M_M_G1_PHASES						REACTOME_MHC_CLASS_II_ANTIGEN_PRESENTATION		REACTOME_FACTORS_INVOLVED_IN_MEGAKARYOCYTE_DEVELOPMENT_AND_PLATELET_PRODUCTION	REACTOME_HEMOSTASIS
699	BUB1	budding uninhibited by benzimidazoles 1 homolog (yeast)	REACTOME_CELL_CYCLE_MITOTIC	REACTOME_CELL_CYCLE	PID_AURORA_B_PATHWAY	PID_PLK1_PATHWAY	REACTOME_DNA_REPLICATION		REACTOME_MITOTIC_M_M_G1_PHASES		REACTOME_MITOTIC_PROMETAPHASE			KEGG_CELL_CYCLE
10403	NDC80	NDC80 homolog, kinetochore complex component (S. cerevisiae)	REACTOME_CELL_CYCLE_MITOTIC	REACTOME_CELL_CYCLE	PID_AURORA_B_PATHWAY	PID_PLK1_PATHWAY	REACTOME_DNA_REPLICATION		REACTOME_MITOTIC_M_M_G1_PHASES		REACTOME_MITOTIC_PROMETAPHASE
6790	AURKA	aurora kinase A	REACTOME_CELL_CYCLE_MITOTIC	REACTOME_CELL_CYCLE	PID_AURORA_B_PATHWAY	PID_PLK1_PATHWAY										PID_AURORA_A_PATHWAY			REACTOME_REGULATION_OF_MITOTIC_CELL_CYCLE
11004	KIF2C	kinesin family member 2C	REACTOME_CELL_CYCLE_MITOTIC	REACTOME_CELL_CYCLE	PID_AURORA_B_PATHWAY		REACTOME_DNA_REPLICATION	REACTOME_KINESINS	REACTOME_MITOTIC_M_M_G1_PHASES		REACTOME_MITOTIC_PROMETAPHASE				REACTOME_MHC_CLASS_II_ANTIGEN_PRESENTATION		REACTOME_FACTORS_INVOLVED_IN_MEGAKARYOCYTE_DEVELOPMENT_AND_PLATELET_PRODUCTION	REACTOME_HEMOSTASIS
9493	KIF23	kinesin family member 23	REACTOME_CELL_CYCLE_MITOTIC	REACTOME_CELL_CYCLE	PID_AURORA_B_PATHWAY		REACTOME_DNA_REPLICATION	REACTOME_KINESINS	REACTOME_MITOTIC_M_M_G1_PHASES						REACTOME_MHC_CLASS_II_ANTIGEN_PRESENTATION		REACTOME_FACTORS_INVOLVED_IN_MEGAKARYOCYTE_DEVELOPMENT_AND_PLATELET_PRODUCTION	REACTOME_HEMOSTASIS
9212	AURKB	aurora kinase B	REACTOME_CELL_CYCLE_MITOTIC	REACTOME_CELL_CYCLE	PID_AURORA_B_PATHWAY		REACTOME_DNA_REPLICATION		REACTOME_MITOTIC_M_M_G1_PHASES	PID_FOXM1_PATHWAY	REACTOME_MITOTIC_PROMETAPHASE					PID_AURORA_A_PATHWAY			REACTOME_REGULATION_OF_MITOTIC_CELL_CYCLE
332	BIRC5	baculoviral IAP repeat containing 5	REACTOME_CELL_CYCLE_MITOTIC	REACTOME_CELL_CYCLE	PID_AURORA_B_PATHWAY		REACTOME_DNA_REPLICATION		REACTOME_MITOTIC_M_M_G1_PHASES	PID_FOXM1_PATHWAY	REACTOME_MITOTIC_PROMETAPHASE					PID_AURORA_A_PATHWAY
55143	CDCA8	cell division cycle associated 8	REACTOME_CELL_CYCLE_MITOTIC	REACTOME_CELL_CYCLE	PID_AURORA_B_PATHWAY		REACTOME_DNA_REPLICATION		REACTOME_MITOTIC_M_M_G1_PHASES		REACTOME_MITOTIC_PROMETAPHASE
991	CDC20	cell division cycle 20 homolog (S. cerevisiae)	REACTOME_CELL_CYCLE_MITOTIC	REACTOME_CELL_CYCLE		PID_PLK1_PATHWAY	REACTOME_DNA_REPLICATION		REACTOME_MITOTIC_M_M_G1_PHASES		REACTOME_MITOTIC_PROMETAPHASE			KEGG_CELL_CYCLE					REACTOME_REGULATION_OF_MITOTIC_CELL_CYCLE
147841	SPC24	SPC24, NDC80 kinetochore complex component, homolog (S. cerevisiae)	REACTOME_CELL_CYCLE_MITOTIC	REACTOME_CELL_CYCLE		PID_PLK1_PATHWAY	REACTOME_DNA_REPLICATION		REACTOME_MITOTIC_M_M_G1_PHASES		REACTOME_MITOTIC_PROMETAPHASE
983	CDK1	cyclin-dependent kinase 1	REACTOME_CELL_CYCLE_MITOTIC	REACTOME_CELL_CYCLE		PID_PLK1_PATHWAY				PID_FOXM1_PATHWAY			PID_E2F_PATHWAY	KEGG_CELL_CYCLE					REACTOME_REGULATION_OF_MITOTIC_CELL_CYCLE		REACTOME_MITOTIC_G1_G1_S_PHASES	REACTOME_CYCLIN_A_B1_ASSOCIATED_EVENTS_DURING_G2_M_TRANSITION
891	CCNB1	cyclin B1	REACTOME_CELL_CYCLE_MITOTIC	REACTOME_CELL_CYCLE		PID_PLK1_PATHWAY				PID_FOXM1_PATHWAY				KEGG_CELL_CYCLE					REACTOME_REGULATION_OF_MITOTIC_CELL_CYCLE		REACTOME_MITOTIC_G1_G1_S_PHASES	REACTOME_CYCLIN_A_B1_ASSOCIATED_EVENTS_DURING_G2_M_TRANSITION
57082	CASC5	cancer susceptibility candidate 5	REACTOME_CELL_CYCLE_MITOTIC	REACTOME_CELL_CYCLE			REACTOME_DNA_REPLICATION		REACTOME_MITOTIC_M_M_G1_PHASES		REACTOME_MITOTIC_PROMETAPHASE
83540	NUF2	NUF2, NDC80 kinetochore complex component, homolog (S. cerevisiae)	REACTOME_CELL_CYCLE_MITOTIC	REACTOME_CELL_CYCLE			REACTOME_DNA_REPLICATION		REACTOME_MITOTIC_M_M_G1_PHASES		REACTOME_MITOTIC_PROMETAPHASE
9735	KNTC1	kinetochore associated 1	REACTOME_CELL_CYCLE_MITOTIC	REACTOME_CELL_CYCLE			REACTOME_DNA_REPLICATION		REACTOME_MITOTIC_M_M_G1_PHASES		REACTOME_MITOTIC_PROMETAPHASE
990	CDC6	cell division cycle 6 homolog (S. cerevisiae)	REACTOME_CELL_CYCLE_MITOTIC	REACTOME_CELL_CYCLE			REACTOME_DNA_REPLICATION		REACTOME_MITOTIC_M_M_G1_PHASES				PID_E2F_PATHWAY	KEGG_CELL_CYCLE							REACTOME_MITOTIC_G1_G1_S_PHASES
4174	MCM5	minichromosome maintenance complex component 5	REACTOME_CELL_CYCLE_MITOTIC	REACTOME_CELL_CYCLE			REACTOME_DNA_REPLICATION		REACTOME_MITOTIC_M_M_G1_PHASES					KEGG_CELL_CYCLE							REACTOME_MITOTIC_G1_G1_S_PHASES
890	CCNA2	cyclin A2	REACTOME_CELL_CYCLE_MITOTIC	REACTOME_CELL_CYCLE			REACTOME_DNA_REPLICATION			PID_FOXM1_PATHWAY			PID_E2F_PATHWAY	KEGG_CELL_CYCLE					REACTOME_REGULATION_OF_MITOTIC_CELL_CYCLE		REACTOME_MITOTIC_G1_G1_S_PHASES	REACTOME_CYCLIN_A_B1_ASSOCIATED_EVENTS_DURING_G2_M_TRANSITION
9133	CCNB2	cyclin B2	REACTOME_CELL_CYCLE_MITOTIC	REACTOME_CELL_CYCLE						PID_FOXM1_PATHWAY				KEGG_CELL_CYCLE								REACTOME_CYCLIN_A_B1_ASSOCIATED_EVENTS_DURING_G2_M_TRANSITION
1163	CKS1B	CDC28 protein kinase regulatory subunit 1B	REACTOME_CELL_CYCLE_MITOTIC	REACTOME_CELL_CYCLE						PID_FOXM1_PATHWAY											REACTOME_MITOTIC_G1_G1_S_PHASES
4751	NEK2	NIMA (never in mitosis gene a)-related kinase 2	REACTOME_CELL_CYCLE_MITOTIC	REACTOME_CELL_CYCLE						PID_FOXM1_PATHWAY
1031	CDKN2C	cyclin-dependent kinase inhibitor 2C (p18, inhibits CDK4)	REACTOME_CELL_CYCLE_MITOTIC	REACTOME_CELL_CYCLE									PID_E2F_PATHWAY	KEGG_CELL_CYCLE							REACTOME_MITOTIC_G1_G1_S_PHASES
6241	RRM2	ribonucleotide reductase M2	REACTOME_CELL_CYCLE_MITOTIC	REACTOME_CELL_CYCLE									PID_E2F_PATHWAY								REACTOME_MITOTIC_G1_G1_S_PHASES
11065	UBE2C	ubiquitin-conjugating enzyme E2C	REACTOME_CELL_CYCLE_MITOTIC	REACTOME_CELL_CYCLE															REACTOME_REGULATION_OF_MITOTIC_CELL_CYCLE
672	BRCA1	breast cancer 1, early onset		REACTOME_CELL_CYCLE									PID_E2F_PATHWAY			PID_AURORA_A_PATHWAY
29127	RACGAP1	Rac GTPase activating protein 1			PID_AURORA_B_PATHWAY			REACTOME_KINESINS							REACTOME_MHC_CLASS_II_ANTIGEN_PRESENTATION		REACTOME_FACTORS_INVOLVED_IN_MEGAKARYOCYTE_DEVELOPMENT_AND_PLATELET_PRODUCTION	REACTOME_HEMOSTASIS
9918	NCAPD2	non-SMC condensin I complex, subunit D2			PID_AURORA_B_PATHWAY
23397	NCAPH	non-SMC condensin I complex, subunit H			PID_AURORA_B_PATHWAY
64151	NCAPG	non-SMC condensin I complex, subunit G			PID_AURORA_B_PATHWAY
22974	TPX2	TPX2, microtubule-associated, homolog (Xenopus laevis)				PID_PLK1_PATHWAY										PID_AURORA_A_PATHWAY
63967	CLSPN	claspin				PID_PLK1_PATHWAY
9055	PRC1	protein regulator of cytokinesis 1				PID_PLK1_PATHWAY
56992	KIF15	kinesin family member 15						REACTOME_KINESINS							REACTOME_MHC_CLASS_II_ANTIGEN_PRESENTATION		REACTOME_FACTORS_INVOLVED_IN_MEGAKARYOCYTE_DEVELOPMENT_AND_PLATELET_PRODUCTION	REACTOME_HEMOSTASIS
24137	KIF4A	kinesin family member 4A						REACTOME_KINESINS							REACTOME_MHC_CLASS_II_ANTIGEN_PRESENTATION		REACTOME_FACTORS_INVOLVED_IN_MEGAKARYOCYTE_DEVELOPMENT_AND_PLATELET_PRODUCTION	REACTOME_HEMOSTASIS
3832	KIF11	kinesin family member 11						REACTOME_KINESINS							REACTOME_MHC_CLASS_II_ANTIGEN_PRESENTATION		REACTOME_FACTORS_INVOLVED_IN_MEGAKARYOCYTE_DEVELOPMENT_AND_PLATELET_PRODUCTION	REACTOME_HEMOSTASIS
3835	KIF22	kinesin family member 22						REACTOME_KINESINS							REACTOME_MHC_CLASS_II_ANTIGEN_PRESENTATION		REACTOME_FACTORS_INVOLVED_IN_MEGAKARYOCYTE_DEVELOPMENT_AND_PLATELET_PRODUCTION	REACTOME_HEMOSTASIS
3833	KIFC1	kinesin family member C1						REACTOME_KINESINS									REACTOME_FACTORS_INVOLVED_IN_MEGAKARYOCYTE_DEVELOPMENT_AND_PLATELET_PRODUCTION	REACTOME_HEMOSTASIS
1063	CENPF	centromere protein F, 350/400kDa (mitosin)								PID_FOXM1_PATHWAY
2305	FOXM1	forkhead box M1								PID_FOXM1_PATHWAY
5054	SERPINE1	serpin peptidase inhibitor, clade E (nexin, plasminogen activator inhibitor type 1), member 1										NABA_MATRISOME	PID_E2F_PATHWAY					REACTOME_HEMOSTASIS		NABA_MATRISOME_ASSOCIATED
1513	CTSK	cathepsin K										NABA_MATRISOME			REACTOME_MHC_CLASS_II_ANTIGEN_PRESENTATION					NABA_MATRISOME_ASSOCIATED
285	ANGPT2	angiopoietin 2										NABA_MATRISOME						REACTOME_HEMOSTASIS		NABA_MATRISOME_ASSOCIATED
112399	EGLN3	egl nine homolog 3 (C. elegans)										NABA_MATRISOME								NABA_MATRISOME_ASSOCIATED
5270	SERPINE2	serpin peptidase inhibitor, clade E (nexin, plasminogen activator inhibitor type 1), member 2										NABA_MATRISOME								NABA_MATRISOME_ASSOCIATED
53616	ADAM22	ADAM metallopeptidase domain 22										NABA_MATRISOME								NABA_MATRISOME_ASSOCIATED
9510	ADAMTS1	ADAM metallopeptidase with thrombospondin type 1 motif, 1										NABA_MATRISOME								NABA_MATRISOME_ASSOCIATED
3956	LGALS1	lectin, galactoside-binding, soluble, 1										NABA_MATRISOME								NABA_MATRISOME_ASSOCIATED
387837	CLEC12B	C-type lectin domain family 12, member B										NABA_MATRISOME								NABA_MATRISOME_ASSOCIATED
51266	CLEC1B	C-type lectin domain family 1, member B										NABA_MATRISOME								NABA_MATRISOME_ASSOCIATED
6320	CLEC11A	C-type lectin domain family 11, member A										NABA_MATRISOME								NABA_MATRISOME_ASSOCIATED
81035	COLEC12	collectin sub-family member 12										NABA_MATRISOME								NABA_MATRISOME_ASSOCIATED
4803	NGF	nerve growth factor (beta polypeptide)										NABA_MATRISOME								NABA_MATRISOME_ASSOCIATED
10563	CXCL13	chemokine (C-X-C motif) ligand 13										NABA_MATRISOME								NABA_MATRISOME_ASSOCIATED
5764	PTN	pleiotrophin										NABA_MATRISOME								NABA_MATRISOME_ASSOCIATED
57758	SCUBE2	signal peptide, CUB domain, EGF-like 2										NABA_MATRISOME								NABA_MATRISOME_ASSOCIATED
1490	CTGF	connective tissue growth factor										NABA_MATRISOME
3371	TNC	tenascin C										NABA_MATRISOME
22795	NID2	nidogen 2 (osteonidogen)										NABA_MATRISOME
25890	ABI3BP	ABI family, member 3 (NESH) binding protein										NABA_MATRISOME
4753	NELL2	NEL-like 2 (chicken)										NABA_MATRISOME
83716	CRISPLD2	cysteine-rich secretory protein LCCL domain containing 2										NABA_MATRISOME
1290	COL5A2	collagen, type V, alpha 2										NABA_MATRISOME
1295	COL8A1	collagen, type VIII, alpha 1										NABA_MATRISOME
7083	TK1	thymidine kinase 1, soluble											PID_E2F_PATHWAY
144455	E2F7	E2F transcription factor 7											PID_E2F_PATHWAY
9700	ESPL1	extra spindle pole bodies homolog 1 (S. cerevisiae)												KEGG_CELL_CYCLE
9787	DLGAP5	discs, large (Drosophila) homolog-associated protein 5														PID_AURORA_A_PATHWAY
2770	GNAI1	guanine nucleotide binding protein (G protein), alpha inhibiting activity polypeptide 1																REACTOME_HEMOSTASIS
5321	PLA2G4A	phospholipase A2, group IVA (cytosolic, calcium-dependent)																REACTOME_HEMOSTASIS
5023	P2RX1	purinergic receptor P2X, ligand-gated ion channel, 1																REACTOME_HEMOSTASIS
51512	GTSE1	G-2 and S-phase expressed 1
5888	RAD51	RAD51 homolog (S. cerevisiae)
54739	XAF1	XIAP associated factor 1
4907	NT5E	5'-nucleotidase, ecto (CD73)
5243	ABCB1	ATP-binding cassette, sub-family B (MDR/TAP), member 1
83879	CDCA7	cell division cycle associated 7
79885	HDAC11	histone deacetylase 11
9734	HDAC9	histone deacetylase 9
527	ATP6V0C	ATPase, H+ transporting, lysosomal 16kDa, V0 subunit c
2720	GLB1	galactosidase, beta 1
130340	AP1S3	adaptor-related protein complex 1, sigma 3 subunit
9294	S1PR2	sphingosine-1-phosphate receptor 2
4628	MYH10	myosin, heavy chain 10, non-muscle
7223	TRPC4	transient receptor potential cation channel, subfamily C, member 4
7171	TPM4	tropomyosin 4
7139	TNNT2	troponin T type 2 (cardiac)
477	ATP1A2	ATPase, Na+/K+ transporting, alpha 2 polypeptide
8463	TEAD2	TEA domain family member 2
3161	HMMR	hyaluronan-mediated motility receptor (RHAMM)
4292	MLH1	mutL homolog 1, colon cancer, nonpolyposis type 2 (E. coli)
84617	TUBB6	tubulin, beta 6 class V
115111	SLC26A7	solute carrier family 26, member 7
7780	SLC30A2	solute carrier family 30 (zinc transporter), member 2
28232	SLCO3A1	solute carrier organic anion transporter family, member 3A1
27063	ANKRD1	ankyrin repeat domain 1 (cardiac muscle)
397	ARHGDIB	Rho GDP dissociation inhibitor (GDI) beta
57569	ARHGAP20	Rho GTPase activating protein 20
94274	PPP1R14A	protein phosphatase 1, regulatory (inhibitor) subunit 14A
7153	TOP2A	topoisomerase (DNA) II alpha 170kDa
128239	IQGAP3	IQ motif containing GTPase activating protein 3
3953	LEPR	leptin receptor
5737	PTGFR	prostaglandin F receptor (FP)
9687	GREB1	growth regulation by estrogen in breast cancer 1
126129	CPT1C	carnitine palmitoyltransferase 1C
4692	NDN	necdin homolog (mouse)
81624	DIAPH3	diaphanous homolog 3 (Drosophila)
440	ASNS	asparagine synthetase (glutamine-hydrolyzing)
4329	ALDH6A1	aldehyde dehydrogenase 6 family, member A1
169355	IDO2	indoleamine 2,3-dioxygenase 2
2992	GYG1	glycogenin 1
2042	EPHA3	EPH receptor A3
10610	ST6GALNAC2	ST6 (alpha-N-acetyl-neuraminyl-2,3-beta-galactosyl-1,3)-N-acetylgalactosaminide alpha-2,6-sialyltransferase 2
116987	AGAP1	ArfGAP with GTPase domain, ankyrin repeat and PH domain 1
54751	FBLIM1	filamin binding LIM protein 1
951	CD37	CD37 molecule
220	ALDH1A3	aldehyde dehydrogenase 1 family, member A3
27347	STK39	serine threonine kinase 39
79731	NARS2	asparaginyl-tRNA synthetase 2, mitochondrial (putative)
645	BLVRB	biliverdin reductase B (flavin reductase (NADPH))
9882	TBC1D4	TBC1 domain family, member 4
100131755	ARMCX4	armadillo repeat containing, X-linked 4
100506742	CASP12	caspase 12 (gene/pseudogene)
10186	LHFP	lipoma HMGIC fusion partner
10615	SPAG5	sperm associated antigen 5
114757	CYGB	cytoglobin
119	ADD2	adducin 2 (beta)
140902	R3HDML	R3H domain containing-like
146909	KIF18B	kinesin family member 18B
150468	CKAP2L	cytoskeleton associated protein 2-like
151887	CCDC80	coiled-coil domain containing 80
152189	CMTM8	CKLF-like MARVEL transmembrane domain containing 8
157313	CDCA2	cell division cycle associated 2
158471	PRUNE2	prune homolog 2 (Drosophila)
22822	PHLDA1	pleckstrin homology-like domain, family A, member 1
259266	ASPM	asp (abnormal spindle) homolog, microcephaly associated (Drosophila)
26586	CKAP2	cytoskeleton associated protein 2
285671	RNF180	ring finger protein 180
28968	SLC6A16	solute carrier family 6, member 16
29128	UHRF1	ubiquitin-like with PHD and ring finger domains 1
29767	TMOD2	tropomodulin 2 (neuronal)
375298	CERKL	ceramide kinase-like
4059	BCAM	basal cell adhesion molecule (Lutheran blood group)
419	ART3	ADP-ribosyltransferase 3
4222	MEOX1	mesenchyme homeobox 1
4288	MKI67	antigen identified by monoclonal antibody Ki-67
441631	TSPAN11	tetraspanin 11
50944	SHANK1	SH3 and multiple ankyrin repeat domains 1
51201	ZDHHC2	zinc finger, DHHC-type containing 2
51203	NUSAP1	nucleolar and spindle associated protein 1
51514	DTL	denticleless homolog (Drosophila)
51751	HIGD1B	HIG1 hypoxia inducible domain family, member 1B
5218	CDK14	cyclin-dependent kinase 14
5348	FXYD1	FXYD domain containing ion transport regulator 1
54443	ANLN	anillin, actin binding protein
54478	FAM64A	family with sequence similarity 64, member A
54857	GDPD2	glycerophosphodiester phosphodiesterase domain containing 2
55151	TMEM38B	transmembrane protein 38B
55165	CEP55	centrosomal protein 55kDa
55872	PBK	PDZ binding kinase
57677	ZFP14	zinc finger protein 14 homolog (mouse)
6038	RNASE4	ribonuclease, RNase A family, 4
6769	STAC	SH3 and cysteine rich domain
6887	TAL2	T-cell acute lymphocytic leukemia 2
6941	TCF19	transcription factor 19
7286	TUFT1	tuftelin 1
79689	STEAP4	STEAP family member 4
83461	CDCA3	cell division cycle associated 3
83463	MXD3	MAX dimerization protein 3
83992	CTTNBP2	cortactin binding protein 2
84058	WDR54	WD repeat domain 54
84333	PCGF5	polycomb group ring finger 5
8470	SORBS2	sorbin and SH3 domain containing 2
84722	PSRC1	proline/serine-rich coiled-coil 1
8541	PPFIA3	protein tyrosine phosphatase, receptor type, f polypeptide (PTPRF), interacting protein (liprin), alpha 3
9094	UNC119	unc-119 homolog (C. elegans)
9535	GMFG	glia maturation factor, gamma
