## Supplementary material for "Glomerulosclerosis and kidney failure in a mouse model of monoclonal immunoglobulin light-chain deposition disease": Supp Table 2

### Sheet: overlap(16)
Overlap Results
Collection(s):	CP
# overlaps shown:	7
# genesets in collections:	1329
# genes in comparison (n):	154
# genes in universe (N):	45956
Gene Set Name	# Genes in Gene Set (K)	Description	# Genes in Overlap (k)	k/K	p-value	FDR q-value
REACTOME_UNFOLDED_PROTEIN_RESPONSE	80	Genes involved in Unfolded Protein Response	10	0.1250	1.79E-13	2.38E-10
REACTOME_DIABETES_PATHWAYS	133	Genes involved in Diabetes pathways	10	0.0752	3.15E-11	2.09E-8
REACTOME_ACTIVATION_OF_CHAPERONE_GENES_BY_XBP1S	46	Genes involved in Activation of Chaperone Genes by XBP1(S)	6	0.1304	1.08E-8	4.77E-6
REACTOME_PERK_REGULATED_GENE_EXPRESSION	29	Genes involved in PERK regulated gene expression	4	0.1379	2.7E-6	8.96E-4
REACTOME_ACTIVATION_OF_CHAPERONE_GENES_BY_ATF6_ALPHA	11	Genes involved in Activation of Chaperone Genes by ATF6-alpha	3	0.2727	5.97E-6	1.59E-3
REACTOME_ACTIVATION_OF_CHAPERONES_BY_ATF6_ALPHA	13	Genes involved in Activation of Chaperones by ATF6-alpha	3	0.2308	1.03E-5	2.28E-3
REACTOME_ACTIVATION_OF_GENES_BY_ATF4	26	Genes involved in Activation of Genes by ATF4	3	0.1154	9.07E-5	1.72E-2
Gene/Gene Set Overlap Matrix
Entrez Gene Id	Gene Symbol	Gene Description	REACTOME_UNFOLDED_PROTEIN_RESPONSE	REACTOME_DIABETES_PATHWAYS	REACTOME_ACTIVATION_OF_CHAPERONE_GENES_BY_XBP1S	REACTOME_PERK_REGULATED_GENE_EXPRESSION	REACTOME_ACTIVATION_OF_CHAPERONE_GENES_BY_ATF6_ALPHA	REACTOME_ACTIVATION_OF_CHAPERONES_BY_ATF6_ALPHA	REACTOME_ACTIVATION_OF_GENES_BY_ATF4
58477	SRPRB	signal recognition particle receptor, B subunit	REACTOME_UNFOLDED_PROTEIN_RESPONSE	REACTOME_DIABETES_PATHWAYS	REACTOME_ACTIVATION_OF_CHAPERONE_GENES_BY_XBP1S
10113	PREB	prolactin regulatory element binding	REACTOME_UNFOLDED_PROTEIN_RESPONSE	REACTOME_DIABETES_PATHWAYS	REACTOME_ACTIVATION_OF_CHAPERONE_GENES_BY_XBP1S
84447	SYVN1	synovial apoptosis inhibitor 1, synoviolin	REACTOME_UNFOLDED_PROTEIN_RESPONSE	REACTOME_DIABETES_PATHWAYS	REACTOME_ACTIVATION_OF_CHAPERONE_GENES_BY_XBP1S
10525	HYOU1	hypoxia up-regulated 1	REACTOME_UNFOLDED_PROTEIN_RESPONSE	REACTOME_DIABETES_PATHWAYS	REACTOME_ACTIVATION_OF_CHAPERONE_GENES_BY_XBP1S
55033	FKBP14	FK506 binding protein 14, 22 kDa	REACTOME_UNFOLDED_PROTEIN_RESPONSE	REACTOME_DIABETES_PATHWAYS	REACTOME_ACTIVATION_OF_CHAPERONE_GENES_BY_XBP1S
64061	TSPYL2	TSPY-like 2	REACTOME_UNFOLDED_PROTEIN_RESPONSE	REACTOME_DIABETES_PATHWAYS	REACTOME_ACTIVATION_OF_CHAPERONE_GENES_BY_XBP1S
1649	DDIT3	DNA-damage-inducible transcript 3	REACTOME_UNFOLDED_PROTEIN_RESPONSE	REACTOME_DIABETES_PATHWAYS		REACTOME_PERK_REGULATED_GENE_EXPRESSION	REACTOME_ACTIVATION_OF_CHAPERONE_GENES_BY_ATF6_ALPHA	REACTOME_ACTIVATION_OF_CHAPERONES_BY_ATF6_ALPHA	REACTOME_ACTIVATION_OF_GENES_BY_ATF4
468	ATF4	activating transcription factor 4 (tax-responsive enhancer element B67)	REACTOME_UNFOLDED_PROTEIN_RESPONSE	REACTOME_DIABETES_PATHWAYS		REACTOME_PERK_REGULATED_GENE_EXPRESSION	REACTOME_ACTIVATION_OF_CHAPERONE_GENES_BY_ATF6_ALPHA	REACTOME_ACTIVATION_OF_CHAPERONES_BY_ATF6_ALPHA	REACTOME_ACTIVATION_OF_GENES_BY_ATF4
3309	HSPA5	heat shock 70kDa protein 5 (glucose-regulated protein, 78kDa)	REACTOME_UNFOLDED_PROTEIN_RESPONSE	REACTOME_DIABETES_PATHWAYS		REACTOME_PERK_REGULATED_GENE_EXPRESSION	REACTOME_ACTIVATION_OF_CHAPERONE_GENES_BY_ATF6_ALPHA	REACTOME_ACTIVATION_OF_CHAPERONES_BY_ATF6_ALPHA
9709	HERPUD1	homocysteine-inducible, endoplasmic reticulum stress-inducible, ubiquitin-like domain member 1	REACTOME_UNFOLDED_PROTEIN_RESPONSE	REACTOME_DIABETES_PATHWAYS		REACTOME_PERK_REGULATED_GENE_EXPRESSION			REACTOME_ACTIVATION_OF_GENES_BY_ATF4
7042	TGFB2	transforming growth factor, beta 2
3586	IL10	interleukin 10
26291	FGF21	fibroblast growth factor 21
1954	MEGF8	multiple EGF-like-domains 8
57125	PLXDC1	plexin domain containing 1
8416	ANXA9	annexin A9
871	SERPINH1	serpin peptidase inhibitor, clade H (heat shock protein 47), member 1, (collagen binding protein 1)
79676	OGFOD2	2-oxoglutarate and iron-dependent oxygenase domain containing 2
126147	NTN5	netrin 5
11117	EMILIN1	elastin microfibril interfacer 1
79174	CRELD2	cysteine-rich with EGF-like domains 2
5600	MAPK11	mitogen-activated protein kinase 11
586	BCAT1	branched chain amino-acid transaminase 1, cytosolic
51733	UPB1	ureidopropionase, beta
594	BCKDHB	branched chain keto acid dehydrogenase E1, beta polypeptide
4830	NME1	non-metastatic cells 1, protein (NM23A) expressed in
5292	PIM1	pim-1 oncogene
6723	SRM	spermidine synthase
21	ABCA3	ATP-binding cassette, sub-family A (ABC1), member 3
10351	ABCA8	ATP-binding cassette, sub-family A (ABC1), member 8
534	ATP6V1G2	ATPase, H+ transporting, lysosomal 13kDa, V1 subunit G2
4709	NDUFB3	NADH dehydrogenase (ubiquinone) 1 beta subcomplex, 3, 12kDa
56901	NDUFA4L2	NADH dehydrogenase (ubiquinone) 1 alpha subcomplex, 4-like 2
8515	ITGA10	integrin, alpha 10
2879	GPX4	glutathione peroxidase 4 (phospholipid hydroperoxidase)
2356	FPGS	folylpolyglutamate synthase
55163	PNPO	pyridoxamine 5'-phosphate oxidase
2542	SLC37A4	solute carrier family 37 (glucose-6-phosphate transporter), member 4
6519	SLC3A1	solute carrier family 3 (cystine, dibasic and neutral amino acid transporters, activator of cystine, dibasic and neutral amino acid transport), member 1
23645	PPP1R15A	protein phosphatase 1, regulatory subunit 15A
6123	RPL3L	ribosomal protein L3-like
8666	EIF3G	eukaryotic translation initiation factor 3, subunit G
10610	ST6GALNAC2	ST6 (alpha-N-acetyl-neuraminyl-2,3-beta-galactosyl-1,3)-N-acetylgalactosaminide alpha-2,6-sialyltransferase 2
64840	PORCN	porcupine homolog (Drosophila)
7089	TLE2	transducin-like enhancer of split 2 (E(sp1) homolog, Drosophila)
8534	CHST1	carbohydrate (keratan sulfate Gal-6) sulfotransferase 1
5224	PGAM2	phosphoglycerate mutase 2 (muscle)
29780	PARVB	parvin, beta
79876	UBA5	ubiquitin-like modifier activating enzyme 5
8620	NPFF	neuropeptide FF-amide peptide precursor
2780	GNAT2	guanine nucleotide binding protein (G protein), alpha transducing activity polypeptide 2
3990	LIPC	lipase, hepatic
8106	PABPN1	poly(A) binding protein, nuclear 1
4913	NTHL1	nth endonuclease III-like 1 (E. coli)
2021	ENDOG	endonuclease G
92960	PEX11G	peroxisomal biogenesis factor 11 gamma
51283	BFAR	bifunctional apoptosis regulator
984	CDK11B	cyclin-dependent kinase 11B
196403	DTX3	deltex homolog 3 (Drosophila)
55907	CMAS	cytidine monophosphate N-acetylneuraminic acid synthetase
79587	CARS2	cysteinyl-tRNA synthetase 2, mitochondrial (putative)
2739	GLO1	glyoxalase I
23623	RUSC1	RUN and SH3 domain containing 1
9588	PRDX6	peroxiredoxin 6
10077	TSPAN32	tetraspanin 32
10078	TSSC4	tumor suppressing subtransferable candidate 4
10102	TSFM	Ts translation elongation factor, mitochondrial
10199	MPHOSPH10	M-phase phosphoprotein 10 (U3 small nucleolar ribonucleoprotein)
10391	CORO2B	coronin, actin binding protein, 2B
10456	HAX1	HCLS1 associated protein X-1
10517	FBXW10	F-box and WD repeat domain containing 10
11057	ABHD2	abhydrolase domain containing 2
113177	IZUMO4	IZUMO family member 4
114823	LENG8	leukocyte receptor cluster (LRC) member 8
123720	WHAMM	WAS protein homolog associated with actin, golgi membranes and microtubules
126393	HSPB6	heat shock protein, alpha-crystallin-related, B6
129303	TMEM150A	transmembrane protein 150A
130612	TMEM198	transmembrane protein 198
140823	ROMO1	reactive oxygen species modulator 1
1413	CRYBA4	crystallin, beta A4
147912	SIX5	SIX homeobox 5
149069	DCDC2B	doublecortin domain containing 2B
166348	KBTBD12	kelch repeat and BTB (POZ) domain containing 12
170961	ANKRD24	ankyrin repeat domain 24
197335	WDR90	WD repeat domain 90
219743	TYSND1	trypsin domain containing 1
220074	LRTOMT	leucine rich transmembrane and 0-methyltransferase domain containing
23059	CLUAP1	clusterin associated protein 1
23217	ZFR2	zinc finger RNA binding protein 2
254122	SNX32	sorting nexin 32
25895	METTL21B	methyltransferase like 21B
26151	NAT9	N-acetyltransferase 9 (GCN5-related, putative)
283131	NEAT1	nuclear paraspeckle assembly transcript 1 (non-protein coding)
283446	MYO1H	myosin IH
284359	IZUMO1	izumo sperm-egg fusion 1
28512	NKIRAS1	NFKB inhibitor interacting Ras-like 1
28956	LAMTOR2	late endosomal/lysosomal adaptor, MAPK and MTOR activator 2
28992	MACROD1	MACRO domain containing 1
29763	PACSIN3	protein kinase C and casein kinase substrate in neurons 3
374659	HDDC3	HD domain containing 3
388581	FAM132A	family with sequence similarity 132, member A
388695	LYSMD1	LysM, putative peptidoglycan-binding, domain containing 1
400673	VMAC	vimentin-type intermediate filament associated coiled-coil protein
4234	METTL1	methyltransferase like 1
439921	MXRA7	matrix-remodelling associated 7
449520	GGNBP1	gametogenetin binding protein 1
4925	NUCB2	nucleobindin 2
51027	BOLA1	bolA homolog 1 (E. coli)
51093	RRNAD1	ribosomal RNA adenine dimethylase domain containing 1
51102	MECR	mitochondrial trans-2-enoyl-CoA reductase
51195	RAPGEFL1	Rap guanine nucleotide exchange factor (GEF)-like 1
51255	RNF181	ring finger protein 181
51282	SCAND1	SCAN domain containing 1
51310	SLC22A17	solute carrier family 22, member 17
51335	NGRN	neugrin, neurite outgrowth associated
53635	PTOV1	prostate tumor overexpressed 1
54475	NLE1	notchless homolog 1 (Drosophila)
54663	WDR74	WD repeat domain 74
54676	GTPBP2	GTP binding protein 2
54922	RASIP1	Ras interacting protein 1
54935	DUSP23	dual specificity phosphatase 23
56986	DTWD1	DTW domain containing 1
57549	IGSF9	immunoglobulin superfamily, member 9
57677	ZFP14	zinc finger protein 14 homolog (mouse)
58515	SELK	selenoprotein K
63910	SLC17A9	solute carrier family 17, member 9
64091	POPDC2	popeye domain containing 2
6450	SH3BGR	SH3 domain binding glutamic acid-rich protein
645426	TMEM191C	transmembrane protein 191C
64745	METTL17	methyltransferase like 17
64793	CEP85	centrosomal protein 85kDa
7873	MANF	mesencephalic astrocyte-derived neurotrophic factor
78986	DUSP26	dual specificity phosphatase 26 (putative)
78991	PCYOX1L	prenylcysteine oxidase 1 like
79005	SCNM1	sodium channel modifier 1
79816	TLE6	transducin-like enhancer of split 6 (E(sp1) homolog, Drosophila)
79879	CCDC134	coiled-coil domain containing 134
79897	RPP21	ribonuclease P/MRP 21kDa subunit
79969	ATAT1	alpha tubulin acetyltransferase 1
80279	CDK5RAP3	CDK5 regulatory subunit associated protein 3
80305	TRABD	TraB domain containing
8148	TAF15	TAF15 RNA polymerase II, TATA box binding protein (TBP)-associated factor, 68kDa
81887	LAS1L	LAS1-like (S. cerevisiae)
81890	QTRT1	queuine tRNA-ribosyltransferase 1
81894	SLC25A28	solute carrier family 25, member 28
8192	CLPP	ClpP caseinolytic peptidase, ATP-dependent, proteolytic subunit homolog (E. coli)
83451	ABHD11	abhydrolase domain containing 11
84258	SYT3	synaptotagmin III
84519	ACRBP	acrosin binding protein
8558	CDK10	cyclin-dependent kinase 10
90060	CCDC120	coiled-coil domain containing 120
90693	CCDC126	coiled-coil domain containing 126
91319	DERL3	Der1-like domain family, member 3
92170	MTG1	mitochondrial GTPase 1 homolog (S. cerevisiae)
