## Supplementary material for "Glomerulosclerosis and kidney failure in a mouse model of monoclonal immunoglobulin light-chain deposition disease": Supp Table 3

### Sheet: overlap(18)
Overlap Results
Collection(s):	BP
# overlaps shown:	20
# genesets in collections:	4436
# genes in comparison (n):	154
# genes in universe (N):	45956
Gene Set Name	# Genes in Gene Set (K)	Description	# Genes in Overlap (k)	k/K	p-value	FDR q-value
GO_RESPONSE_TO_TOPOLOGICALLY_INCORRECT_PROTEIN	163	Any process that results in a change in state or activity of a cell or an organism (in terms of movement, secretion, enzyme production, gene expression, etc.) as a result of a protein that is not folded in its correct three-dimensional structure.	16	0.0982	4.14E-19	1.84E-15
GO_CELLULAR_RESPONSE_TO_TOPOLOGICALLY_INCORRECT_PROTEIN	122	Any process that results in a change in state or activity of a cell (in terms of movement, secretion, enzyme production, gene expression, etc.) as a result of a protein that is not folded in its correct three-dimensional structure.	14	0.1148	7.71E-18	1.71E-14
GO_RESPONSE_TO_ENDOPLASMIC_RETICULUM_STRESS	233	Any process that results in a change in state or activity of a cell (in terms of movement, secretion, enzyme production, gene expression, etc.) as a result of a stress acting at the endoplasmic reticulum. ER stress usually results from the accumulation of unfolded or misfolded proteins in the ER lumen.	16	0.0687	1.3E-16	1.93E-13
GO_ORGANONITROGEN_COMPOUND_METABOLIC_PROCESS	1796	The chemical reactions and pathways involving organonitrogen compound.	30	0.0167	3.21E-13	3.56E-10
GO_IRE1_MEDIATED_UNFOLDED_PROTEIN_RESPONSE	56	A series of molecular signals mediated by the endoplasmic reticulum stress sensor IRE1 (Inositol-requiring transmembrane kinase/endonuclease). Begins with activation of IRE1 in response to endoplasmic reticulum (ER) stress, and ends with regulation of a downstream cellular process, e.g. transcription. One target of activated IRE1 is the transcription factor HAC1 in yeast, or XBP1 in mammals; IRE1…	7	0.1250	8.36E-10	7.42E-7
GO_CELLULAR_RESPONSE_TO_ORGANIC_SUBSTANCE	1848	Any process that results in a change in state or activity of a cell (in terms of movement, secretion, enzyme production, gene expression, etc.) as a result of an organic substance stimulus.	25	0.0135	2.95E-9	2.18E-6
GO_NEGATIVE_REGULATION_OF_RESPONSE_TO_ENDOPLASMIC_RETICULUM_STRESS	39	Any process that stops, prevents or reduces the frequency, rate or extent of a response to endoplasmic reticulum stress.	6	0.1538	3.82E-9	2.42E-6
GO_REGULATION_OF_CELLULAR_RESPONSE_TO_STRESS	691	Any process that modulates the frequency, rate or extent of a cellular response to stress. Cellular response to stress is a change in state or activity of a cell (in terms of movement, secretion, enzyme production, gene expression, etc.) as a result of a stimulus indicating the organism is under stress. The stress is usually, but not necessarily, exogenous (e.g. temperature, humidity, ionizing ra…	15	0.0217	1.4E-8	7.29E-6
GO_CELLULAR_RESPONSE_TO_STRESS	1565	Any process that results in a change in state or activity of a cell (in terms of movement, secretion, enzyme production, gene expression, etc.) as a result of a stimulus indicating the organism is under stress. The stress is usually, but not necessarily, exogenous (e.g. temperature, humidity, ionizing radiation).	22	0.0141	1.48E-8	7.29E-6
GO_REGULATION_OF_RESPONSE_TO_STRESS	1468	Any process that modulates the frequency, rate or extent of a response to stress. Response to stress is a change in state or activity of a cell or an organism (in terms of movement, secretion, enzyme production, gene expression, etc.) as a result of a disturbance in organismal or cellular homeostasis, usually, but not necessarily, exogenous (e.g. temperature, humidity, ionizing radiation).	21	0.0143	2.42E-8	1.07E-5
GO_SMALL_MOLECULE_METABOLIC_PROCESS	1767	The chemical reactions and pathways involving small molecules, any low molecular weight, monomeric, non-encoded molecule.	23	0.0130	2.76E-8	1.08E-5
GO_CATABOLIC_PROCESS	1773	The chemical reactions and pathways resulting in the breakdown of substances, including the breakdown of carbon compounds with the liberation of energy for use by the cell or organism.	23	0.0130	2.93E-8	1.08E-5
GO_PERK_MEDIATED_UNFOLDED_PROTEIN_RESPONSE	12	A series of molecular signals mediated by the endoplasmic reticulum membrane stress sensor PERK (PKR-like ER kinase). Begins with activation of PERK in response to endoplasmic reticulum (ER) stress and ends with regulation of a downstream cellular process, e.g. transcription. The main substrate of PERK is the translation initiation factor eIF2alpha. Serine-phosphorylation of eIF2alpha by PERK ina…	4	0.3333	5.88E-8	2.01E-5
GO_ORGANONITROGEN_COMPOUND_BIOSYNTHETIC_PROCESS	1024	The chemical reactions and pathways resulting in the formation of organonitrogen compound.	17	0.0166	7.2E-8	2.28E-5
GO_CARBOHYDRATE_DERIVATIVE_METABOLIC_PROCESS	1047	The chemical reactions and pathways involving carbohydrate derivative.	17	0.0162	9.86E-8	2.92E-5
GO_CELLULAR_CATABOLIC_PROCESS	1322	The chemical reactions and pathways resulting in the breakdown of substances, carried out by individual cells.	19	0.0144	1.11E-7	3.07E-5
GO_RESPONSE_TO_DRUG	431	Any process that results in a change in state or activity of a cell or an organism (in terms of movement, secretion, enzyme production, gene expression, etc.) as a result of a drug stimulus. A drug is a substance used in the diagnosis, treatment or prevention of a disease.	11	0.0255	2.63E-7	6.86E-5
GO_ORGANIC_ACID_METABOLIC_PROCESS	953	The chemical reactions and pathways involving organic acids, any acidic compound containing carbon in covalent linkage.	15	0.0157	8.57E-7	2.11E-4
GO_SINGLE_ORGANISM_CATABOLIC_PROCESS	957	A catabolic process - chemical reactions and pathways resulting in the breakdown of substances - which involves a single organism.	15	0.0157	9.03E-7	2.11E-4
GO_REGULATION_OF_CATABOLIC_PROCESS	731	Any process that modulates the frequency, rate, or extent of the chemical reactions and pathways resulting in the breakdown of substances.	13	0.0178	1.26E-6	2.8E-4
Gene/Gene Set Overlap Matrix
Entrez Gene Id	Gene Symbol	Gene Description	GO_RESPONSE_TO_TOPOLOGICALLY_INCORRECT_PROTEIN	GO_CELLULAR_RESPONSE_TO_TOPOLOGICALLY_INCORRECT_PROTEIN	GO_RESPONSE_TO_ENDOPLASMIC_RETICULUM_STRESS	GO_ORGANONITROGEN_COMPOUND_METABOLIC_PROCESS	GO_IRE1_MEDIATED_UNFOLDED_PROTEIN_RESPONSE	GO_CELLULAR_RESPONSE_TO_ORGANIC_SUBSTANCE	GO_NEGATIVE_REGULATION_OF_RESPONSE_TO_ENDOPLASMIC_RETICULUM_STRESS	GO_REGULATION_OF_CELLULAR_RESPONSE_TO_STRESS	GO_CELLULAR_RESPONSE_TO_STRESS	GO_REGULATION_OF_RESPONSE_TO_STRESS	GO_SMALL_MOLECULE_METABOLIC_PROCESS	GO_CATABOLIC_PROCESS	GO_PERK_MEDIATED_UNFOLDED_PROTEIN_RESPONSE	GO_ORGANONITROGEN_COMPOUND_BIOSYNTHETIC_PROCESS	GO_CARBOHYDRATE_DERIVATIVE_METABOLIC_PROCESS	GO_CELLULAR_CATABOLIC_PROCESS	GO_RESPONSE_TO_DRUG	GO_ORGANIC_ACID_METABOLIC_PROCESS	GO_SINGLE_ORGANISM_CATABOLIC_PROCESS	GO_REGULATION_OF_CATABOLIC_PROCESS
468	ATF4	activating transcription factor 4 (tax-responsive enhancer element B67)	GO_RESPONSE_TO_TOPOLOGICALLY_INCORRECT_PROTEIN	GO_CELLULAR_RESPONSE_TO_TOPOLOGICALLY_INCORRECT_PROTEIN	GO_RESPONSE_TO_ENDOPLASMIC_RETICULUM_STRESS	GO_ORGANONITROGEN_COMPOUND_METABOLIC_PROCESS		GO_CELLULAR_RESPONSE_TO_ORGANIC_SUBSTANCE		GO_REGULATION_OF_CELLULAR_RESPONSE_TO_STRESS	GO_CELLULAR_RESPONSE_TO_STRESS	GO_REGULATION_OF_RESPONSE_TO_STRESS	GO_SMALL_MOLECULE_METABOLIC_PROCESS		GO_PERK_MEDIATED_UNFOLDED_PROTEIN_RESPONSE					GO_ORGANIC_ACID_METABOLIC_PROCESS
84447	SYVN1	synovial apoptosis inhibitor 1, synoviolin	GO_RESPONSE_TO_TOPOLOGICALLY_INCORRECT_PROTEIN	GO_CELLULAR_RESPONSE_TO_TOPOLOGICALLY_INCORRECT_PROTEIN	GO_RESPONSE_TO_ENDOPLASMIC_RETICULUM_STRESS		GO_IRE1_MEDIATED_UNFOLDED_PROTEIN_RESPONSE	GO_CELLULAR_RESPONSE_TO_ORGANIC_SUBSTANCE	GO_NEGATIVE_REGULATION_OF_RESPONSE_TO_ENDOPLASMIC_RETICULUM_STRESS	GO_REGULATION_OF_CELLULAR_RESPONSE_TO_STRESS	GO_CELLULAR_RESPONSE_TO_STRESS	GO_REGULATION_OF_RESPONSE_TO_STRESS		GO_CATABOLIC_PROCESS			GO_CARBOHYDRATE_DERIVATIVE_METABOLIC_PROCESS	GO_CELLULAR_CATABOLIC_PROCESS			GO_SINGLE_ORGANISM_CATABOLIC_PROCESS
10525	HYOU1	hypoxia up-regulated 1	GO_RESPONSE_TO_TOPOLOGICALLY_INCORRECT_PROTEIN	GO_CELLULAR_RESPONSE_TO_TOPOLOGICALLY_INCORRECT_PROTEIN	GO_RESPONSE_TO_ENDOPLASMIC_RETICULUM_STRESS		GO_IRE1_MEDIATED_UNFOLDED_PROTEIN_RESPONSE	GO_CELLULAR_RESPONSE_TO_ORGANIC_SUBSTANCE	GO_NEGATIVE_REGULATION_OF_RESPONSE_TO_ENDOPLASMIC_RETICULUM_STRESS	GO_REGULATION_OF_CELLULAR_RESPONSE_TO_STRESS	GO_CELLULAR_RESPONSE_TO_STRESS	GO_REGULATION_OF_RESPONSE_TO_STRESS
3309	HSPA5	heat shock 70kDa protein 5 (glucose-regulated protein, 78kDa)	GO_RESPONSE_TO_TOPOLOGICALLY_INCORRECT_PROTEIN	GO_CELLULAR_RESPONSE_TO_TOPOLOGICALLY_INCORRECT_PROTEIN	GO_RESPONSE_TO_ENDOPLASMIC_RETICULUM_STRESS		GO_IRE1_MEDIATED_UNFOLDED_PROTEIN_RESPONSE	GO_CELLULAR_RESPONSE_TO_ORGANIC_SUBSTANCE		GO_REGULATION_OF_CELLULAR_RESPONSE_TO_STRESS	GO_CELLULAR_RESPONSE_TO_STRESS	GO_REGULATION_OF_RESPONSE_TO_STRESS		GO_CATABOLIC_PROCESS	GO_PERK_MEDIATED_UNFOLDED_PROTEIN_RESPONSE			GO_CELLULAR_CATABOLIC_PROCESS			GO_SINGLE_ORGANISM_CATABOLIC_PROCESS
64061	TSPYL2	TSPY-like 2	GO_RESPONSE_TO_TOPOLOGICALLY_INCORRECT_PROTEIN	GO_CELLULAR_RESPONSE_TO_TOPOLOGICALLY_INCORRECT_PROTEIN	GO_RESPONSE_TO_ENDOPLASMIC_RETICULUM_STRESS		GO_IRE1_MEDIATED_UNFOLDED_PROTEIN_RESPONSE	GO_CELLULAR_RESPONSE_TO_ORGANIC_SUBSTANCE			GO_CELLULAR_RESPONSE_TO_STRESS
58477	SRPRB	signal recognition particle receptor, B subunit	GO_RESPONSE_TO_TOPOLOGICALLY_INCORRECT_PROTEIN	GO_CELLULAR_RESPONSE_TO_TOPOLOGICALLY_INCORRECT_PROTEIN	GO_RESPONSE_TO_ENDOPLASMIC_RETICULUM_STRESS		GO_IRE1_MEDIATED_UNFOLDED_PROTEIN_RESPONSE	GO_CELLULAR_RESPONSE_TO_ORGANIC_SUBSTANCE			GO_CELLULAR_RESPONSE_TO_STRESS
10113	PREB	prolactin regulatory element binding	GO_RESPONSE_TO_TOPOLOGICALLY_INCORRECT_PROTEIN	GO_CELLULAR_RESPONSE_TO_TOPOLOGICALLY_INCORRECT_PROTEIN	GO_RESPONSE_TO_ENDOPLASMIC_RETICULUM_STRESS		GO_IRE1_MEDIATED_UNFOLDED_PROTEIN_RESPONSE	GO_CELLULAR_RESPONSE_TO_ORGANIC_SUBSTANCE			GO_CELLULAR_RESPONSE_TO_STRESS
55033	FKBP14	FK506 binding protein 14, 22 kDa	GO_RESPONSE_TO_TOPOLOGICALLY_INCORRECT_PROTEIN	GO_CELLULAR_RESPONSE_TO_TOPOLOGICALLY_INCORRECT_PROTEIN	GO_RESPONSE_TO_ENDOPLASMIC_RETICULUM_STRESS		GO_IRE1_MEDIATED_UNFOLDED_PROTEIN_RESPONSE	GO_CELLULAR_RESPONSE_TO_ORGANIC_SUBSTANCE			GO_CELLULAR_RESPONSE_TO_STRESS
9709	HERPUD1	homocysteine-inducible, endoplasmic reticulum stress-inducible, ubiquitin-like domain member 1	GO_RESPONSE_TO_TOPOLOGICALLY_INCORRECT_PROTEIN	GO_CELLULAR_RESPONSE_TO_TOPOLOGICALLY_INCORRECT_PROTEIN	GO_RESPONSE_TO_ENDOPLASMIC_RETICULUM_STRESS			GO_CELLULAR_RESPONSE_TO_ORGANIC_SUBSTANCE	GO_NEGATIVE_REGULATION_OF_RESPONSE_TO_ENDOPLASMIC_RETICULUM_STRESS	GO_REGULATION_OF_CELLULAR_RESPONSE_TO_STRESS	GO_CELLULAR_RESPONSE_TO_STRESS	GO_REGULATION_OF_RESPONSE_TO_STRESS		GO_CATABOLIC_PROCESS	GO_PERK_MEDIATED_UNFOLDED_PROTEIN_RESPONSE			GO_CELLULAR_CATABOLIC_PROCESS			GO_SINGLE_ORGANISM_CATABOLIC_PROCESS	GO_REGULATION_OF_CATABOLIC_PROCESS
91319	DERL3	Der1-like domain family, member 3	GO_RESPONSE_TO_TOPOLOGICALLY_INCORRECT_PROTEIN	GO_CELLULAR_RESPONSE_TO_TOPOLOGICALLY_INCORRECT_PROTEIN	GO_RESPONSE_TO_ENDOPLASMIC_RETICULUM_STRESS			GO_CELLULAR_RESPONSE_TO_ORGANIC_SUBSTANCE	GO_NEGATIVE_REGULATION_OF_RESPONSE_TO_ENDOPLASMIC_RETICULUM_STRESS	GO_REGULATION_OF_CELLULAR_RESPONSE_TO_STRESS	GO_CELLULAR_RESPONSE_TO_STRESS	GO_REGULATION_OF_RESPONSE_TO_STRESS		GO_CATABOLIC_PROCESS			GO_CARBOHYDRATE_DERIVATIVE_METABOLIC_PROCESS	GO_CELLULAR_CATABOLIC_PROCESS			GO_SINGLE_ORGANISM_CATABOLIC_PROCESS	GO_REGULATION_OF_CATABOLIC_PROCESS
23645	PPP1R15A	protein phosphatase 1, regulatory subunit 15A	GO_RESPONSE_TO_TOPOLOGICALLY_INCORRECT_PROTEIN	GO_CELLULAR_RESPONSE_TO_TOPOLOGICALLY_INCORRECT_PROTEIN	GO_RESPONSE_TO_ENDOPLASMIC_RETICULUM_STRESS			GO_CELLULAR_RESPONSE_TO_ORGANIC_SUBSTANCE	GO_NEGATIVE_REGULATION_OF_RESPONSE_TO_ENDOPLASMIC_RETICULUM_STRESS	GO_REGULATION_OF_CELLULAR_RESPONSE_TO_STRESS	GO_CELLULAR_RESPONSE_TO_STRESS	GO_REGULATION_OF_RESPONSE_TO_STRESS							GO_RESPONSE_TO_DRUG
1649	DDIT3	DNA-damage-inducible transcript 3	GO_RESPONSE_TO_TOPOLOGICALLY_INCORRECT_PROTEIN	GO_CELLULAR_RESPONSE_TO_TOPOLOGICALLY_INCORRECT_PROTEIN	GO_RESPONSE_TO_ENDOPLASMIC_RETICULUM_STRESS			GO_CELLULAR_RESPONSE_TO_ORGANIC_SUBSTANCE		GO_REGULATION_OF_CELLULAR_RESPONSE_TO_STRESS	GO_CELLULAR_RESPONSE_TO_STRESS	GO_REGULATION_OF_RESPONSE_TO_STRESS		GO_CATABOLIC_PROCESS	GO_PERK_MEDIATED_UNFOLDED_PROTEIN_RESPONSE			GO_CELLULAR_CATABOLIC_PROCESS	GO_RESPONSE_TO_DRUG
26291	FGF21	fibroblast growth factor 21	GO_RESPONSE_TO_TOPOLOGICALLY_INCORRECT_PROTEIN	GO_CELLULAR_RESPONSE_TO_TOPOLOGICALLY_INCORRECT_PROTEIN	GO_RESPONSE_TO_ENDOPLASMIC_RETICULUM_STRESS			GO_CELLULAR_RESPONSE_TO_ORGANIC_SUBSTANCE			GO_CELLULAR_RESPONSE_TO_STRESS								GO_RESPONSE_TO_DRUG
80279	CDK5RAP3	CDK5 regulatory subunit associated protein 3	GO_RESPONSE_TO_TOPOLOGICALLY_INCORRECT_PROTEIN	GO_CELLULAR_RESPONSE_TO_TOPOLOGICALLY_INCORRECT_PROTEIN	GO_RESPONSE_TO_ENDOPLASMIC_RETICULUM_STRESS			GO_CELLULAR_RESPONSE_TO_ORGANIC_SUBSTANCE			GO_CELLULAR_RESPONSE_TO_STRESS											GO_REGULATION_OF_CATABOLIC_PROCESS
871	SERPINH1	serpin peptidase inhibitor, clade H (heat shock protein 47), member 1, (collagen binding protein 1)	GO_RESPONSE_TO_TOPOLOGICALLY_INCORRECT_PROTEIN
7873	MANF	mesencephalic astrocyte-derived neurotrophic factor	GO_RESPONSE_TO_TOPOLOGICALLY_INCORRECT_PROTEIN
58515	SELK	selenoprotein K			GO_RESPONSE_TO_ENDOPLASMIC_RETICULUM_STRESS						GO_CELLULAR_RESPONSE_TO_STRESS
79876	UBA5	ubiquitin-like modifier activating enzyme 5			GO_RESPONSE_TO_ENDOPLASMIC_RETICULUM_STRESS						GO_CELLULAR_RESPONSE_TO_STRESS
7042	TGFB2	transforming growth factor, beta 2				GO_ORGANONITROGEN_COMPOUND_METABOLIC_PROCESS		GO_CELLULAR_RESPONSE_TO_ORGANIC_SUBSTANCE		GO_REGULATION_OF_CELLULAR_RESPONSE_TO_STRESS		GO_REGULATION_OF_RESPONSE_TO_STRESS				GO_ORGANONITROGEN_COMPOUND_BIOSYNTHETIC_PROCESS			GO_RESPONSE_TO_DRUG
3990	LIPC	lipase, hepatic				GO_ORGANONITROGEN_COMPOUND_METABOLIC_PROCESS		GO_CELLULAR_RESPONSE_TO_ORGANIC_SUBSTANCE					GO_SMALL_MOLECULE_METABOLIC_PROCESS	GO_CATABOLIC_PROCESS			GO_CARBOHYDRATE_DERIVATIVE_METABOLIC_PROCESS	GO_CELLULAR_CATABOLIC_PROCESS	GO_RESPONSE_TO_DRUG	GO_ORGANIC_ACID_METABOLIC_PROCESS	GO_SINGLE_ORGANISM_CATABOLIC_PROCESS
4830	NME1	non-metastatic cells 1, protein (NM23A) expressed in				GO_ORGANONITROGEN_COMPOUND_METABOLIC_PROCESS		GO_CELLULAR_RESPONSE_TO_ORGANIC_SUBSTANCE					GO_SMALL_MOLECULE_METABOLIC_PROCESS			GO_ORGANONITROGEN_COMPOUND_BIOSYNTHETIC_PROCESS	GO_CARBOHYDRATE_DERIVATIVE_METABOLIC_PROCESS		GO_RESPONSE_TO_DRUG
5292	PIM1	pim-1 oncogene				GO_ORGANONITROGEN_COMPOUND_METABOLIC_PROCESS		GO_CELLULAR_RESPONSE_TO_ORGANIC_SUBSTANCE									GO_CARBOHYDRATE_DERIVATIVE_METABOLIC_PROCESS
55163	PNPO	pyridoxamine 5'-phosphate oxidase				GO_ORGANONITROGEN_COMPOUND_METABOLIC_PROCESS					GO_CELLULAR_RESPONSE_TO_STRESS	GO_REGULATION_OF_RESPONSE_TO_STRESS	GO_SMALL_MOLECULE_METABOLIC_PROCESS	GO_CATABOLIC_PROCESS		GO_ORGANONITROGEN_COMPOUND_BIOSYNTHETIC_PROCESS					GO_SINGLE_ORGANISM_CATABOLIC_PROCESS
4913	NTHL1	nth endonuclease III-like 1 (E. coli)				GO_ORGANONITROGEN_COMPOUND_METABOLIC_PROCESS					GO_CELLULAR_RESPONSE_TO_STRESS	GO_REGULATION_OF_RESPONSE_TO_STRESS	GO_SMALL_MOLECULE_METABOLIC_PROCESS	GO_CATABOLIC_PROCESS			GO_CARBOHYDRATE_DERIVATIVE_METABOLIC_PROCESS	GO_CELLULAR_CATABOLIC_PROCESS			GO_SINGLE_ORGANISM_CATABOLIC_PROCESS
28992	MACROD1	MACRO domain containing 1				GO_ORGANONITROGEN_COMPOUND_METABOLIC_PROCESS					GO_CELLULAR_RESPONSE_TO_STRESS		GO_SMALL_MOLECULE_METABOLIC_PROCESS				GO_CARBOHYDRATE_DERIVATIVE_METABOLIC_PROCESS
51733	UPB1	ureidopropionase, beta				GO_ORGANONITROGEN_COMPOUND_METABOLIC_PROCESS							GO_SMALL_MOLECULE_METABOLIC_PROCESS	GO_CATABOLIC_PROCESS		GO_ORGANONITROGEN_COMPOUND_BIOSYNTHETIC_PROCESS	GO_CARBOHYDRATE_DERIVATIVE_METABOLIC_PROCESS	GO_CELLULAR_CATABOLIC_PROCESS		GO_ORGANIC_ACID_METABOLIC_PROCESS	GO_SINGLE_ORGANISM_CATABOLIC_PROCESS
586	BCAT1	branched chain amino-acid transaminase 1, cytosolic				GO_ORGANONITROGEN_COMPOUND_METABOLIC_PROCESS							GO_SMALL_MOLECULE_METABOLIC_PROCESS	GO_CATABOLIC_PROCESS		GO_ORGANONITROGEN_COMPOUND_BIOSYNTHETIC_PROCESS		GO_CELLULAR_CATABOLIC_PROCESS		GO_ORGANIC_ACID_METABOLIC_PROCESS	GO_SINGLE_ORGANISM_CATABOLIC_PROCESS
5224	PGAM2	phosphoglycerate mutase 2 (muscle)				GO_ORGANONITROGEN_COMPOUND_METABOLIC_PROCESS							GO_SMALL_MOLECULE_METABOLIC_PROCESS	GO_CATABOLIC_PROCESS			GO_CARBOHYDRATE_DERIVATIVE_METABOLIC_PROCESS			GO_ORGANIC_ACID_METABOLIC_PROCESS	GO_SINGLE_ORGANISM_CATABOLIC_PROCESS	GO_REGULATION_OF_CATABOLIC_PROCESS
78991	PCYOX1L	prenylcysteine oxidase 1 like				GO_ORGANONITROGEN_COMPOUND_METABOLIC_PROCESS							GO_SMALL_MOLECULE_METABOLIC_PROCESS	GO_CATABOLIC_PROCESS				GO_CELLULAR_CATABOLIC_PROCESS		GO_ORGANIC_ACID_METABOLIC_PROCESS	GO_SINGLE_ORGANISM_CATABOLIC_PROCESS
594	BCKDHB	branched chain keto acid dehydrogenase E1, beta polypeptide				GO_ORGANONITROGEN_COMPOUND_METABOLIC_PROCESS							GO_SMALL_MOLECULE_METABOLIC_PROCESS	GO_CATABOLIC_PROCESS				GO_CELLULAR_CATABOLIC_PROCESS		GO_ORGANIC_ACID_METABOLIC_PROCESS	GO_SINGLE_ORGANISM_CATABOLIC_PROCESS
8534	CHST1	carbohydrate (keratan sulfate Gal-6) sulfotransferase 1				GO_ORGANONITROGEN_COMPOUND_METABOLIC_PROCESS							GO_SMALL_MOLECULE_METABOLIC_PROCESS			GO_ORGANONITROGEN_COMPOUND_BIOSYNTHETIC_PROCESS	GO_CARBOHYDRATE_DERIVATIVE_METABOLIC_PROCESS			GO_ORGANIC_ACID_METABOLIC_PROCESS
81890	QTRT1	queuine tRNA-ribosyltransferase 1				GO_ORGANONITROGEN_COMPOUND_METABOLIC_PROCESS							GO_SMALL_MOLECULE_METABOLIC_PROCESS			GO_ORGANONITROGEN_COMPOUND_BIOSYNTHETIC_PROCESS	GO_CARBOHYDRATE_DERIVATIVE_METABOLIC_PROCESS
79587	CARS2	cysteinyl-tRNA synthetase 2, mitochondrial (putative)				GO_ORGANONITROGEN_COMPOUND_METABOLIC_PROCESS							GO_SMALL_MOLECULE_METABOLIC_PROCESS			GO_ORGANONITROGEN_COMPOUND_BIOSYNTHETIC_PROCESS				GO_ORGANIC_ACID_METABOLIC_PROCESS
2356	FPGS	folylpolyglutamate synthase				GO_ORGANONITROGEN_COMPOUND_METABOLIC_PROCESS							GO_SMALL_MOLECULE_METABOLIC_PROCESS			GO_ORGANONITROGEN_COMPOUND_BIOSYNTHETIC_PROCESS				GO_ORGANIC_ACID_METABOLIC_PROCESS
374659	HDDC3	HD domain containing 3				GO_ORGANONITROGEN_COMPOUND_METABOLIC_PROCESS							GO_SMALL_MOLECULE_METABOLIC_PROCESS				GO_CARBOHYDRATE_DERIVATIVE_METABOLIC_PROCESS
4709	NDUFB3	NADH dehydrogenase (ubiquinone) 1 beta subcomplex, 3, 12kDa				GO_ORGANONITROGEN_COMPOUND_METABOLIC_PROCESS							GO_SMALL_MOLECULE_METABOLIC_PROCESS				GO_CARBOHYDRATE_DERIVATIVE_METABOLIC_PROCESS
2739	GLO1	glyoxalase I				GO_ORGANONITROGEN_COMPOUND_METABOLIC_PROCESS							GO_SMALL_MOLECULE_METABOLIC_PROCESS							GO_ORGANIC_ACID_METABOLIC_PROCESS
6519	SLC3A1	solute carrier family 3 (cystine, dibasic and neutral amino acid transporters, activator of cystine, dibasic and neutral amino acid transport), member 1				GO_ORGANONITROGEN_COMPOUND_METABOLIC_PROCESS							GO_SMALL_MOLECULE_METABOLIC_PROCESS							GO_ORGANIC_ACID_METABOLIC_PROCESS
6123	RPL3L	ribosomal protein L3-like				GO_ORGANONITROGEN_COMPOUND_METABOLIC_PROCESS								GO_CATABOLIC_PROCESS		GO_ORGANONITROGEN_COMPOUND_BIOSYNTHETIC_PROCESS		GO_CELLULAR_CATABOLIC_PROCESS
220074	LRTOMT	leucine rich transmembrane and 0-methyltransferase domain containing				GO_ORGANONITROGEN_COMPOUND_METABOLIC_PROCESS								GO_CATABOLIC_PROCESS				GO_CELLULAR_CATABOLIC_PROCESS
10610	ST6GALNAC2	ST6 (alpha-N-acetyl-neuraminyl-2,3-beta-galactosyl-1,3)-N-acetylgalactosaminide alpha-2,6-sialyltransferase 2				GO_ORGANONITROGEN_COMPOUND_METABOLIC_PROCESS										GO_ORGANONITROGEN_COMPOUND_BIOSYNTHETIC_PROCESS	GO_CARBOHYDRATE_DERIVATIVE_METABOLIC_PROCESS
8666	EIF3G	eukaryotic translation initiation factor 3, subunit G				GO_ORGANONITROGEN_COMPOUND_METABOLIC_PROCESS										GO_ORGANONITROGEN_COMPOUND_BIOSYNTHETIC_PROCESS
81894	SLC25A28	solute carrier family 25, member 28				GO_ORGANONITROGEN_COMPOUND_METABOLIC_PROCESS										GO_ORGANONITROGEN_COMPOUND_BIOSYNTHETIC_PROCESS
10102	TSFM	Ts translation elongation factor, mitochondrial				GO_ORGANONITROGEN_COMPOUND_METABOLIC_PROCESS										GO_ORGANONITROGEN_COMPOUND_BIOSYNTHETIC_PROCESS
64745	METTL17	methyltransferase like 17				GO_ORGANONITROGEN_COMPOUND_METABOLIC_PROCESS										GO_ORGANONITROGEN_COMPOUND_BIOSYNTHETIC_PROCESS
54676	GTPBP2	GTP binding protein 2				GO_ORGANONITROGEN_COMPOUND_METABOLIC_PROCESS										GO_ORGANONITROGEN_COMPOUND_BIOSYNTHETIC_PROCESS
6723	SRM	spermidine synthase				GO_ORGANONITROGEN_COMPOUND_METABOLIC_PROCESS										GO_ORGANONITROGEN_COMPOUND_BIOSYNTHETIC_PROCESS
2021	ENDOG	endonuclease G						GO_CELLULAR_RESPONSE_TO_ORGANIC_SUBSTANCE		GO_REGULATION_OF_CELLULAR_RESPONSE_TO_STRESS	GO_CELLULAR_RESPONSE_TO_STRESS	GO_REGULATION_OF_RESPONSE_TO_STRESS		GO_CATABOLIC_PROCESS				GO_CELLULAR_CATABOLIC_PROCESS				GO_REGULATION_OF_CATABOLIC_PROCESS
10456	HAX1	HCLS1 associated protein X-1						GO_CELLULAR_RESPONSE_TO_ORGANIC_SUBSTANCE		GO_REGULATION_OF_CELLULAR_RESPONSE_TO_STRESS		GO_REGULATION_OF_RESPONSE_TO_STRESS										GO_REGULATION_OF_CATABOLIC_PROCESS
534	ATP6V1G2	ATPase, H+ transporting, lysosomal 13kDa, V1 subunit G2						GO_CELLULAR_RESPONSE_TO_ORGANIC_SUBSTANCE		GO_REGULATION_OF_CELLULAR_RESPONSE_TO_STRESS		GO_REGULATION_OF_RESPONSE_TO_STRESS										GO_REGULATION_OF_CATABOLIC_PROCESS
3586	IL10	interleukin 10						GO_CELLULAR_RESPONSE_TO_ORGANIC_SUBSTANCE				GO_REGULATION_OF_RESPONSE_TO_STRESS							GO_RESPONSE_TO_DRUG			GO_REGULATION_OF_CATABOLIC_PROCESS
11057	ABHD2	abhydrolase domain containing 2						GO_CELLULAR_RESPONSE_TO_ORGANIC_SUBSTANCE						GO_CATABOLIC_PROCESS				GO_CELLULAR_CATABOLIC_PROCESS			GO_SINGLE_ORGANISM_CATABOLIC_PROCESS
1954	MEGF8	multiple EGF-like-domains 8						GO_CELLULAR_RESPONSE_TO_ORGANIC_SUBSTANCE
28956	LAMTOR2	late endosomal/lysosomal adaptor, MAPK and MTOR activator 2						GO_CELLULAR_RESPONSE_TO_ORGANIC_SUBSTANCE
51283	BFAR	bifunctional apoptosis regulator							GO_NEGATIVE_REGULATION_OF_RESPONSE_TO_ENDOPLASMIC_RETICULUM_STRESS	GO_REGULATION_OF_CELLULAR_RESPONSE_TO_STRESS		GO_REGULATION_OF_RESPONSE_TO_STRESS		GO_CATABOLIC_PROCESS				GO_CELLULAR_CATABOLIC_PROCESS
254122	SNX32	sorting nexin 32								GO_REGULATION_OF_CELLULAR_RESPONSE_TO_STRESS		GO_REGULATION_OF_RESPONSE_TO_STRESS										GO_REGULATION_OF_CATABOLIC_PROCESS
63910	SLC17A9	solute carrier family 17, member 9								GO_REGULATION_OF_CELLULAR_RESPONSE_TO_STRESS		GO_REGULATION_OF_RESPONSE_TO_STRESS										GO_REGULATION_OF_CATABOLIC_PROCESS
2542	SLC37A4	solute carrier family 37 (glucose-6-phosphate transporter), member 4									GO_CELLULAR_RESPONSE_TO_STRESS	GO_REGULATION_OF_RESPONSE_TO_STRESS	GO_SMALL_MOLECULE_METABOLIC_PROCESS	GO_CATABOLIC_PROCESS							GO_SINGLE_ORGANISM_CATABOLIC_PROCESS
140823	ROMO1	reactive oxygen species modulator 1									GO_CELLULAR_RESPONSE_TO_STRESS
388581	FAM132A	family with sequence similarity 132, member A										GO_REGULATION_OF_RESPONSE_TO_STRESS
10077	TSPAN32	tetraspanin 32										GO_REGULATION_OF_RESPONSE_TO_STRESS
55907	CMAS	cytidine monophosphate N-acetylneuraminic acid synthetase											GO_SMALL_MOLECULE_METABOLIC_PROCESS				GO_CARBOHYDRATE_DERIVATIVE_METABOLIC_PROCESS			GO_ORGANIC_ACID_METABOLIC_PROCESS
2879	GPX4	glutathione peroxidase 4 (phospholipid hydroperoxidase)											GO_SMALL_MOLECULE_METABOLIC_PROCESS							GO_ORGANIC_ACID_METABOLIC_PROCESS
51102	MECR	mitochondrial trans-2-enoyl-CoA reductase											GO_SMALL_MOLECULE_METABOLIC_PROCESS							GO_ORGANIC_ACID_METABOLIC_PROCESS
9588	PRDX6	peroxiredoxin 6												GO_CATABOLIC_PROCESS				GO_CELLULAR_CATABOLIC_PROCESS			GO_SINGLE_ORGANISM_CATABOLIC_PROCESS
51255	RNF181	ring finger protein 181												GO_CATABOLIC_PROCESS				GO_CELLULAR_CATABOLIC_PROCESS
8192	CLPP	ClpP caseinolytic peptidase, ATP-dependent, proteolytic subunit homolog (E. coli)												GO_CATABOLIC_PROCESS				GO_CELLULAR_CATABOLIC_PROCESS
129303	TMEM150A	transmembrane protein 150A												GO_CATABOLIC_PROCESS
90693	CCDC126	coiled-coil domain containing 126															GO_CARBOHYDRATE_DERIVATIVE_METABOLIC_PROCESS
64840	PORCN	porcupine homolog (Drosophila)															GO_CARBOHYDRATE_DERIVATIVE_METABOLIC_PROCESS
8620	NPFF	neuropeptide FF-amide peptide precursor																	GO_RESPONSE_TO_DRUG
79897	RPP21	ribonuclease P/MRP 21kDa subunit																	GO_RESPONSE_TO_DRUG
21	ABCA3	ATP-binding cassette, sub-family A (ABC1), member 3																	GO_RESPONSE_TO_DRUG
10351	ABCA8	ATP-binding cassette, sub-family A (ABC1), member 8																	GO_RESPONSE_TO_DRUG
29763	PACSIN3	protein kinase C and casein kinase substrate in neurons 3																				GO_REGULATION_OF_CATABOLIC_PROCESS
54922	RASIP1	Ras interacting protein 1																				GO_REGULATION_OF_CATABOLIC_PROCESS
219743	TYSND1	trypsin domain containing 1																				GO_REGULATION_OF_CATABOLIC_PROCESS
54475	NLE1	notchless homolog 1 (Drosophila)
78986	DUSP26	dual specificity phosphatase 26 (putative)
7089	TLE2	transducin-like enhancer of split 2 (E(sp1) homolog, Drosophila)
10199	MPHOSPH10	M-phase phosphoprotein 10 (U3 small nucleolar ribonucleoprotein)
51093	RRNAD1	ribosomal RNA adenine dimethylase domain containing 1
81887	LAS1L	LAS1-like (S. cerevisiae)
54663	WDR74	WD repeat domain 74
92170	MTG1	mitochondrial GTPase 1 homolog (S. cerevisiae)
2780	GNAT2	guanine nucleotide binding protein (G protein), alpha transducing activity polypeptide 2
5600	MAPK11	mitogen-activated protein kinase 11
984	CDK11B	cyclin-dependent kinase 11B
51310	SLC22A17	solute carrier family 22, member 17
4234	METTL1	methyltransferase like 1
64793	CEP85	centrosomal protein 85kDa
8558	CDK10	cyclin-dependent kinase 10
130612	TMEM198	transmembrane protein 198
23623	RUSC1	RUN and SH3 domain containing 1
6450	SH3BGR	SH3 domain binding glutamic acid-rich protein
54935	DUSP23	dual specificity phosphatase 23
84258	SYT3	synaptotagmin III
8106	PABPN1	poly(A) binding protein, nuclear 1
79005	SCNM1	sodium channel modifier 1
123720	WHAMM	WAS protein homolog associated with actin, golgi membranes and microtubules
147912	SIX5	SIX homeobox 5
84519	ACRBP	acrosin binding protein
449520	GGNBP1	gametogenetin binding protein 1
79969	ATAT1	alpha tubulin acetyltransferase 1
284359	IZUMO1	izumo sperm-egg fusion 1
51195	RAPGEFL1	Rap guanine nucleotide exchange factor (GEF)-like 1
25895	METTL21B	methyltransferase like 21B
28512	NKIRAS1	NFKB inhibitor interacting Ras-like 1
79676	OGFOD2	2-oxoglutarate and iron-dependent oxygenase domain containing 2
29780	PARVB	parvin, beta
196403	DTX3	deltex homolog 3 (Drosophila)
79816	TLE6	transducin-like enhancer of split 6 (E(sp1) homolog, Drosophila)
57549	IGSF9	immunoglobulin superfamily, member 9
51335	NGRN	neugrin, neurite outgrowth associated
166348	KBTBD12	kelch repeat and BTB (POZ) domain containing 12
8416	ANXA9	annexin A9
26151	NAT9	N-acetyltransferase 9 (GCN5-related, putative)
57125	PLXDC1	plexin domain containing 1
8515	ITGA10	integrin, alpha 10
11117	EMILIN1	elastin microfibril interfacer 1
1413	CRYBA4	crystallin, beta A4
92960	PEX11G	peroxisomal biogenesis factor 11 gamma
126393	HSPB6	heat shock protein, alpha-crystallin-related, B6
8148	TAF15	TAF15 RNA polymerase II, TATA box binding protein (TBP)-associated factor, 68kDa
149069	DCDC2B	doublecortin domain containing 2B
23059	CLUAP1	clusterin associated protein 1
10391	CORO2B	coronin, actin binding protein, 2B
10078	TSSC4	tumor suppressing subtransferable candidate 4
10517	FBXW10	F-box and WD repeat domain containing 10
113177	IZUMO4	IZUMO family member 4
114823	LENG8	leukocyte receptor cluster (LRC) member 8
126147	NTN5	netrin 5
170961	ANKRD24	ankyrin repeat domain 24
197335	WDR90	WD repeat domain 90
23217	ZFR2	zinc finger RNA binding protein 2
283131	NEAT1	nuclear paraspeckle assembly transcript 1 (non-protein coding)
283446	MYO1H	myosin IH
388695	LYSMD1	LysM, putative peptidoglycan-binding, domain containing 1
400673	VMAC	vimentin-type intermediate filament associated coiled-coil protein
439921	MXRA7	matrix-remodelling associated 7
4925	NUCB2	nucleobindin 2
51027	BOLA1	bolA homolog 1 (E. coli)
51282	SCAND1	SCAN domain containing 1
53635	PTOV1	prostate tumor overexpressed 1
56901	NDUFA4L2	NADH dehydrogenase (ubiquinone) 1 alpha subcomplex, 4-like 2
56986	DTWD1	DTW domain containing 1
57677	ZFP14	zinc finger protein 14 homolog (mouse)
64091	POPDC2	popeye domain containing 2
645426	TMEM191C	transmembrane protein 191C
79174	CRELD2	cysteine-rich with EGF-like domains 2
79879	CCDC134	coiled-coil domain containing 134
80305	TRABD	TraB domain containing
83451	ABHD11	abhydrolase domain containing 11
90060	CCDC120	coiled-coil domain containing 120
