## Supplementary material for "Glomerulosclerosis and kidney failure in a mouse model of monoclonal immunoglobulin light-chain deposition disease": Supp Table 4

### Sheet: overlap(17)
Overlap Results
Collection(s):	CP
# overlaps shown:	20
# genesets in collections:	1329
# genes in comparison (n):	189
# genes in universe (N):	45956
Gene Set Name	# Genes in Gene Set (K)	Description	# Genes in Overlap (k)	k/K	p-value	FDR q-value
NABA_MATRISOME	1028	Ensemble of genes encoding extracellular matrix and extracellular matrix-associated proteins	26	0.0253	1.79E-13	2.38E-10
NABA_MATRISOME_ASSOCIATED	753	Ensemble of genes encoding ECM-associated proteins including ECM-affilaited proteins, ECM regulators and secreted factors	20	0.0266	5.61E-11	3.73E-8
KEGG_HEMATOPOIETIC_CELL_LINEAGE	88	Hematopoietic cell lineage	8	0.0909	3.42E-9	1.52E-6
REACTOME_HEMOSTASIS	466	Genes involved in Hemostasis	14	0.0300	1.04E-8	3.45E-6
REACTOME_PLATELET_ACTIVATION_SIGNALING_AND_AGGREGATION	208	Genes involved in Platelet activation, signaling and aggregation	9	0.0433	2.32E-7	6.16E-5
NABA_ECM_AFFILIATED	171	Genes encoding proteins affiliated structurally or functionally to extracellular matrix proteins	8	0.0468	6.12E-7	1.2E-4
REACTOME_CLASS_A1_RHODOPSIN_LIKE_RECEPTORS	305	Genes involved in Class A/1 (Rhodopsin-like receptors)	10	0.0328	6.33E-7	1.2E-4
REACTOME_METABOLISM_OF_LIPIDS_AND_LIPOPROTEINS	478	Genes involved in Metabolism of lipids and lipoproteins	12	0.0251	8.07E-7	1.34E-4
REACTOME_GPCR_LIGAND_BINDING	408	Genes involved in GPCR ligand binding	11	0.0270	1.18E-6	1.68E-4
REACTOME_TRANSMEMBRANE_TRANSPORT_OF_SMALL_MOLECULES	413	Genes involved in Transmembrane transport of small molecules	11	0.0266	1.33E-6	1.68E-4
REACTOME_GPCR_DOWNSTREAM_SIGNALING	805	Genes involved in GPCR downstream signaling	15	0.0186	1.43E-6	1.68E-4
REACTOME_SIGNALING_BY_GPCR	920	Genes involved in Signaling by GPCR	16	0.0174	1.54E-6	1.68E-4
REACTOME_G_ALPHA_I_SIGNALLING_EVENTS	195	Genes involved in G alpha (i) signalling events	8	0.0410	1.64E-6	1.68E-4
KEGG_CYTOKINE_CYTOKINE_RECEPTOR_INTERACTION	267	Cytokine-cytokine receptor interaction	9	0.0337	1.85E-6	1.76E-4
REACTOME_GPVI_MEDIATED_ACTIVATION_CASCADE	31	Genes involved in GPVI-mediated activation cascade	4	0.1290	7.99E-6	7.08E-4
REACTOME_METABOLISM_OF_CARBOHYDRATES	247	Genes involved in Metabolism of carbohydrates	8	0.0324	9.36E-6	7.78E-4
KEGG_COMPLEMENT_AND_COAGULATION_CASCADES	69	Complement and coagulation cascades	5	0.0725	1.01E-5	7.92E-4
KEGG_SPHINGOLIPID_METABOLISM	40	Sphingolipid metabolism	4	0.1000	2.26E-5	1.67E-3
SA_MMP_CYTOKINE_CONNECTION	15	Cytokines can induce activation of matrix metalloproteinases, which degrade extracellular matrix.	3	0.2000	3e-05	2.1E-3
REACTOME_IMMUNE_SYSTEM	933	Genes involved in Immune System	14	0.0150	3.61E-5	2.4E-3
Gene/Gene Set Overlap Matrix
Entrez Gene Id	Gene Symbol	Gene Description	NABA_MATRISOME	NABA_MATRISOME_ASSOCIATED	KEGG_HEMATOPOIETIC_CELL_LINEAGE	REACTOME_HEMOSTASIS	REACTOME_PLATELET_ACTIVATION_SIGNALING_AND_AGGREGATION	NABA_ECM_AFFILIATED	REACTOME_CLASS_A1_RHODOPSIN_LIKE_RECEPTORS	REACTOME_METABOLISM_OF_LIPIDS_AND_LIPOPROTEINS	REACTOME_GPCR_LIGAND_BINDING	REACTOME_TRANSMEMBRANE_TRANSPORT_OF_SMALL_MOLECULES	REACTOME_GPCR_DOWNSTREAM_SIGNALING	REACTOME_SIGNALING_BY_GPCR	REACTOME_G_ALPHA_I_SIGNALLING_EVENTS	KEGG_CYTOKINE_CYTOKINE_RECEPTOR_INTERACTION	REACTOME_GPVI_MEDIATED_ACTIVATION_CASCADE	REACTOME_METABOLISM_OF_CARBOHYDRATES	KEGG_COMPLEMENT_AND_COAGULATION_CASCADES	KEGG_SPHINGOLIPID_METABOLISM	SA_MMP_CYTOKINE_CONNECTION	REACTOME_IMMUNE_SYSTEM
1435	CSF1	colony stimulating factor 1 (macrophage)	NABA_MATRISOME	NABA_MATRISOME_ASSOCIATED	KEGG_HEMATOPOIETIC_CELL_LINEAGE											KEGG_CYTOKINE_CYTOKINE_RECEPTOR_INTERACTION					SA_MMP_CYTOKINE_CONNECTION
301	ANXA1	annexin A1	NABA_MATRISOME	NABA_MATRISOME_ASSOCIATED				NABA_ECM_AFFILIATED	REACTOME_CLASS_A1_RHODOPSIN_LIKE_RECEPTORS		REACTOME_GPCR_LIGAND_BINDING		REACTOME_GPCR_DOWNSTREAM_SIGNALING	REACTOME_SIGNALING_BY_GPCR	REACTOME_G_ALPHA_I_SIGNALLING_EVENTS
64218	SEMA4A	sema domain, immunoglobulin domain (Ig), transmembrane domain (TM) and short cytoplasmic domain, (semaphorin) 4A	NABA_MATRISOME	NABA_MATRISOME_ASSOCIATED				NABA_ECM_AFFILIATED
8482	SEMA7A	semaphorin 7A, GPI membrane anchor (John Milton Hagen blood group)	NABA_MATRISOME	NABA_MATRISOME_ASSOCIATED				NABA_ECM_AFFILIATED
26253	CLEC4E	C-type lectin domain family 4, member E	NABA_MATRISOME	NABA_MATRISOME_ASSOCIATED				NABA_ECM_AFFILIATED
283420	CLEC9A	C-type lectin domain family 9, member A	NABA_MATRISOME	NABA_MATRISOME_ASSOCIATED				NABA_ECM_AFFILIATED
338339	CLEC4D	C-type lectin domain family 4, member D	NABA_MATRISOME	NABA_MATRISOME_ASSOCIATED				NABA_ECM_AFFILIATED
51266	CLEC1B	C-type lectin domain family 1, member B	NABA_MATRISOME	NABA_MATRISOME_ASSOCIATED				NABA_ECM_AFFILIATED
81035	COLEC12	collectin sub-family member 12	NABA_MATRISOME	NABA_MATRISOME_ASSOCIATED				NABA_ECM_AFFILIATED
2920	CXCL2	chemokine (C-X-C motif) ligand 2	NABA_MATRISOME	NABA_MATRISOME_ASSOCIATED					REACTOME_CLASS_A1_RHODOPSIN_LIKE_RECEPTORS		REACTOME_GPCR_LIGAND_BINDING		REACTOME_GPCR_DOWNSTREAM_SIGNALING	REACTOME_SIGNALING_BY_GPCR	REACTOME_G_ALPHA_I_SIGNALLING_EVENTS	KEGG_CYTOKINE_CYTOKINE_RECEPTOR_INTERACTION
8740	TNFSF14	tumor necrosis factor (ligand) superfamily, member 14	NABA_MATRISOME	NABA_MATRISOME_ASSOCIATED												KEGG_CYTOKINE_CYTOKINE_RECEPTOR_INTERACTION
10855	HPSE	heparanase	NABA_MATRISOME	NABA_MATRISOME_ASSOCIATED														REACTOME_METABOLISM_OF_CARBOHYDRATES
3557	IL1RN	interleukin 1 receptor antagonist	NABA_MATRISOME	NABA_MATRISOME_ASSOCIATED																		REACTOME_IMMUNE_SYSTEM
6279	S100A8	S100 calcium binding protein A8	NABA_MATRISOME	NABA_MATRISOME_ASSOCIATED
10220	GDF11	growth differentiation factor 11	NABA_MATRISOME	NABA_MATRISOME_ASSOCIATED
6282	S100A11	S100 calcium binding protein A11	NABA_MATRISOME	NABA_MATRISOME_ASSOCIATED
4317	MMP8	matrix metallopeptidase 8 (neutrophil collagenase)	NABA_MATRISOME	NABA_MATRISOME_ASSOCIATED
64386	MMP25	matrix metallopeptidase 25	NABA_MATRISOME	NABA_MATRISOME_ASSOCIATED
140766	ADAMTS14	ADAM metallopeptidase with thrombospondin type 1 motif, 14	NABA_MATRISOME	NABA_MATRISOME_ASSOCIATED
101	ADAM8	ADAM metallopeptidase domain 8	NABA_MATRISOME	NABA_MATRISOME_ASSOCIATED
7450	VWF	von Willebrand factor	NABA_MATRISOME			REACTOME_HEMOSTASIS	REACTOME_PLATELET_ACTIVATION_SIGNALING_AND_AGGREGATION												KEGG_COMPLEMENT_AND_COAGULATION_CASCADES
7057	THBS1	thrombospondin 1	NABA_MATRISOME			REACTOME_HEMOSTASIS	REACTOME_PLATELET_ACTIVATION_SIGNALING_AND_AGGREGATION
10418	SPON1	spondin 1, extracellular matrix protein	NABA_MATRISOME
10875	FGL2	fibrinogen-like 2	NABA_MATRISOME
83716	CRISPLD2	cysteine-rich secretory protein LCCL domain containing 2	NABA_MATRISOME
84034	EMILIN2	elastin microfibril interfacer 2	NABA_MATRISOME
3684	ITGAM	integrin, alpha M (complement component 3 receptor 3 subunit)			KEGG_HEMATOPOIETIC_CELL_LINEAGE	REACTOME_HEMOSTASIS
1604	CD55	CD55 molecule, decay accelerating factor for complement (Cromer blood group)			KEGG_HEMATOPOIETIC_CELL_LINEAGE						REACTOME_GPCR_LIGAND_BINDING			REACTOME_SIGNALING_BY_GPCR					KEGG_COMPLEMENT_AND_COAGULATION_CASCADES			REACTOME_IMMUNE_SYSTEM
7850	IL1R2	interleukin 1 receptor, type II			KEGG_HEMATOPOIETIC_CELL_LINEAGE											KEGG_CYTOKINE_CYTOKINE_RECEPTOR_INTERACTION						REACTOME_IMMUNE_SYSTEM
3581	IL9R	interleukin 9 receptor			KEGG_HEMATOPOIETIC_CELL_LINEAGE											KEGG_CYTOKINE_CYTOKINE_RECEPTOR_INTERACTION
1380	CR2	complement component (3d/Epstein Barr virus) receptor 2			KEGG_HEMATOPOIETIC_CELL_LINEAGE														KEGG_COMPLEMENT_AND_COAGULATION_CASCADES
3123	HLA-DRB1	major histocompatibility complex, class II, DR beta 1			KEGG_HEMATOPOIETIC_CELL_LINEAGE																	REACTOME_IMMUNE_SYSTEM
952	CD38	CD38 molecule			KEGG_HEMATOPOIETIC_CELL_LINEAGE
2149	F2R	coagulation factor II (thrombin) receptor				REACTOME_HEMOSTASIS	REACTOME_PLATELET_ACTIVATION_SIGNALING_AND_AGGREGATION		REACTOME_CLASS_A1_RHODOPSIN_LIKE_RECEPTORS		REACTOME_GPCR_LIGAND_BINDING		REACTOME_GPCR_DOWNSTREAM_SIGNALING	REACTOME_SIGNALING_BY_GPCR					KEGG_COMPLEMENT_AND_COAGULATION_CASCADES
5294	PIK3CG	phosphoinositide-3-kinase, catalytic, gamma polypeptide				REACTOME_HEMOSTASIS	REACTOME_PLATELET_ACTIVATION_SIGNALING_AND_AGGREGATION			REACTOME_METABOLISM_OF_LIPIDS_AND_LIPOPROTEINS			REACTOME_GPCR_DOWNSTREAM_SIGNALING	REACTOME_SIGNALING_BY_GPCR			REACTOME_GPVI_MEDIATED_ACTIVATION_CASCADE
146850	PIK3R6	phosphoinositide-3-kinase, regulatory subunit 6				REACTOME_HEMOSTASIS	REACTOME_PLATELET_ACTIVATION_SIGNALING_AND_AGGREGATION			REACTOME_METABOLISM_OF_LIPIDS_AND_LIPOPROTEINS			REACTOME_GPCR_DOWNSTREAM_SIGNALING	REACTOME_SIGNALING_BY_GPCR			REACTOME_GPVI_MEDIATED_ACTIVATION_CASCADE
10000	AKT3	v-akt murine thymoma viral oncogene homolog 3 (protein kinase B, gamma)				REACTOME_HEMOSTASIS	REACTOME_PLATELET_ACTIVATION_SIGNALING_AND_AGGREGATION						REACTOME_GPCR_DOWNSTREAM_SIGNALING	REACTOME_SIGNALING_BY_GPCR			REACTOME_GPVI_MEDIATED_ACTIVATION_CASCADE					REACTOME_IMMUNE_SYSTEM
10451	VAV3	vav 3 guanine nucleotide exchange factor				REACTOME_HEMOSTASIS	REACTOME_PLATELET_ACTIVATION_SIGNALING_AND_AGGREGATION						REACTOME_GPCR_DOWNSTREAM_SIGNALING	REACTOME_SIGNALING_BY_GPCR			REACTOME_GPVI_MEDIATED_ACTIVATION_CASCADE
160851	DGKH	diacylglycerol kinase, eta				REACTOME_HEMOSTASIS	REACTOME_PLATELET_ACTIVATION_SIGNALING_AND_AGGREGATION						REACTOME_GPCR_DOWNSTREAM_SIGNALING	REACTOME_SIGNALING_BY_GPCR
11069	RAPGEF4	Rap guanine nucleotide exchange factor (GEF) 4				REACTOME_HEMOSTASIS	REACTOME_PLATELET_ACTIVATION_SIGNALING_AND_AGGREGATION															REACTOME_IMMUNE_SYSTEM
23657	SLC7A11	solute carrier family 7 (anionic amino acid transporter light chain, xc- system), member 11				REACTOME_HEMOSTASIS						REACTOME_TRANSMEMBRANE_TRANSPORT_OF_SMALL_MOLECULES
6402	SELL	selectin L				REACTOME_HEMOSTASIS															SA_MMP_CYTOKINE_CONNECTION	REACTOME_IMMUNE_SYSTEM
3897	L1CAM	L1 cell adhesion molecule				REACTOME_HEMOSTASIS
54210	TREM1	triggering receptor expressed on myeloid cells 1				REACTOME_HEMOSTASIS
3579	CXCR2	chemokine (C-X-C motif) receptor 2							REACTOME_CLASS_A1_RHODOPSIN_LIKE_RECEPTORS		REACTOME_GPCR_LIGAND_BINDING		REACTOME_GPCR_DOWNSTREAM_SIGNALING	REACTOME_SIGNALING_BY_GPCR	REACTOME_G_ALPHA_I_SIGNALLING_EVENTS	KEGG_CYTOKINE_CYTOKINE_RECEPTOR_INTERACTION
643	CXCR5	chemokine (C-X-C motif) receptor 5							REACTOME_CLASS_A1_RHODOPSIN_LIKE_RECEPTORS		REACTOME_GPCR_LIGAND_BINDING		REACTOME_GPCR_DOWNSTREAM_SIGNALING	REACTOME_SIGNALING_BY_GPCR	REACTOME_G_ALPHA_I_SIGNALLING_EVENTS	KEGG_CYTOKINE_CYTOKINE_RECEPTOR_INTERACTION
728	C5AR1	complement component 5a receptor 1							REACTOME_CLASS_A1_RHODOPSIN_LIKE_RECEPTORS		REACTOME_GPCR_LIGAND_BINDING		REACTOME_GPCR_DOWNSTREAM_SIGNALING	REACTOME_SIGNALING_BY_GPCR	REACTOME_G_ALPHA_I_SIGNALLING_EVENTS				KEGG_COMPLEMENT_AND_COAGULATION_CASCADES
1901	S1PR1	sphingosine-1-phosphate receptor 1							REACTOME_CLASS_A1_RHODOPSIN_LIKE_RECEPTORS		REACTOME_GPCR_LIGAND_BINDING		REACTOME_GPCR_DOWNSTREAM_SIGNALING	REACTOME_SIGNALING_BY_GPCR	REACTOME_G_ALPHA_I_SIGNALLING_EVENTS
1903	S1PR3	sphingosine-1-phosphate receptor 3							REACTOME_CLASS_A1_RHODOPSIN_LIKE_RECEPTORS		REACTOME_GPCR_LIGAND_BINDING		REACTOME_GPCR_DOWNSTREAM_SIGNALING	REACTOME_SIGNALING_BY_GPCR	REACTOME_G_ALPHA_I_SIGNALLING_EVENTS
1269	CNR2	cannabinoid receptor 2 (macrophage)							REACTOME_CLASS_A1_RHODOPSIN_LIKE_RECEPTORS		REACTOME_GPCR_LIGAND_BINDING		REACTOME_GPCR_DOWNSTREAM_SIGNALING	REACTOME_SIGNALING_BY_GPCR	REACTOME_G_ALPHA_I_SIGNALLING_EVENTS
1131	CHRM3	cholinergic receptor, muscarinic 3							REACTOME_CLASS_A1_RHODOPSIN_LIKE_RECEPTORS		REACTOME_GPCR_LIGAND_BINDING		REACTOME_GPCR_DOWNSTREAM_SIGNALING	REACTOME_SIGNALING_BY_GPCR
2720	GLB1	galactosidase, beta 1								REACTOME_METABOLISM_OF_LIPIDS_AND_LIPOPROTEINS								REACTOME_METABOLISM_OF_CARBOHYDRATES		KEGG_SPHINGOLIPID_METABOLISM
259230	SGMS1	sphingomyelin synthase 1								REACTOME_METABOLISM_OF_LIPIDS_AND_LIPOPROTEINS										KEGG_SPHINGOLIPID_METABOLISM
166929	SGMS2	sphingomyelin synthase 2								REACTOME_METABOLISM_OF_LIPIDS_AND_LIPOPROTEINS										KEGG_SPHINGOLIPID_METABOLISM
8560	DEGS1	degenerative spermatocyte homolog 1, lipid desaturase (Drosophila)								REACTOME_METABOLISM_OF_LIPIDS_AND_LIPOPROTEINS										KEGG_SPHINGOLIPID_METABOLISM
3290	HSD11B1	hydroxysteroid (11-beta) dehydrogenase 1								REACTOME_METABOLISM_OF_LIPIDS_AND_LIPOPROTEINS
120227	CYP2R1	cytochrome P450, family 2, subfamily R, polypeptide 1								REACTOME_METABOLISM_OF_LIPIDS_AND_LIPOPROTEINS
31	ACACA	acetyl-CoA carboxylase alpha								REACTOME_METABOLISM_OF_LIPIDS_AND_LIPOPROTEINS
2820	GPD2	glycerol-3-phosphate dehydrogenase 2 (mitochondrial)								REACTOME_METABOLISM_OF_LIPIDS_AND_LIPOPROTEINS
11010	GLIPR1	GLI pathogenesis-related 1								REACTOME_METABOLISM_OF_LIPIDS_AND_LIPOPROTEINS
344	APOC2	apolipoprotein C-II								REACTOME_METABOLISM_OF_LIPIDS_AND_LIPOPROTEINS
23225	NUP210	nucleoporin 210kDa										REACTOME_TRANSMEMBRANE_TRANSPORT_OF_SMALL_MOLECULES						REACTOME_METABOLISM_OF_CARBOHYDRATES				REACTOME_IMMUNE_SYSTEM
6515	SLC2A3	solute carrier family 2 (facilitated glucose transporter), member 3										REACTOME_TRANSMEMBRANE_TRANSPORT_OF_SMALL_MOLECULES						REACTOME_METABOLISM_OF_CARBOHYDRATES
478	ATP1A3	ATPase, Na+/K+ transporting, alpha 3 polypeptide										REACTOME_TRANSMEMBRANE_TRANSPORT_OF_SMALL_MOLECULES
57194	ATP10A	ATPase, class V, type 10A										REACTOME_TRANSMEMBRANE_TRANSPORT_OF_SMALL_MOLECULES
79895	ATP8B4	ATPase, class I, type 8B, member 4										REACTOME_TRANSMEMBRANE_TRANSPORT_OF_SMALL_MOLECULES
55356	SLC22A15	solute carrier family 22, member 15										REACTOME_TRANSMEMBRANE_TRANSPORT_OF_SMALL_MOLECULES
6508	SLC4A3	solute carrier family 4, anion exchanger, member 3										REACTOME_TRANSMEMBRANE_TRANSPORT_OF_SMALL_MOLECULES
527	ATP6V0C	ATPase, H+ transporting, lysosomal 16kDa, V0 subunit c										REACTOME_TRANSMEMBRANE_TRANSPORT_OF_SMALL_MOLECULES
2512	FTL	ferritin, light polypeptide										REACTOME_TRANSMEMBRANE_TRANSPORT_OF_SMALL_MOLECULES
366	AQP9	aquaporin 9										REACTOME_TRANSMEMBRANE_TRANSPORT_OF_SMALL_MOLECULES
8809	IL18R1	interleukin 18 receptor 1														KEGG_CYTOKINE_CYTOKINE_RECEPTOR_INTERACTION
8807	IL18RAP	interleukin 18 receptor accessory protein														KEGG_CYTOKINE_CYTOKINE_RECEPTOR_INTERACTION
10402	ST3GAL6	ST3 beta-galactoside alpha-2,3-sialyltransferase 6																REACTOME_METABOLISM_OF_CARBOHYDRATES
50515	CHST11	carbohydrate (chondroitin 4) sulfotransferase 11																REACTOME_METABOLISM_OF_CARBOHYDRATES
22856	CHSY1	chondroitin sulfate synthase 1																REACTOME_METABOLISM_OF_CARBOHYDRATES
8972	MGAM	maltase-glucoamylase (alpha-glucosidase)																REACTOME_METABOLISM_OF_CARBOHYDRATES
1636	ACE	angiotensin I converting enzyme (peptidyl-dipeptidase A) 1																			SA_MMP_CYTOKINE_CONNECTION
816	CAMK2B	calcium/calmodulin-dependent protein kinase II beta																				REACTOME_IMMUNE_SYSTEM
23239	PHLPP1	PH domain and leucine rich repeat protein phosphatase 1																				REACTOME_IMMUNE_SYSTEM
10333	TLR6	toll-like receptor 6																				REACTOME_IMMUNE_SYSTEM
22914	KLRK1	killer cell lectin-like receptor subfamily K, member 1																				REACTOME_IMMUNE_SYSTEM
9051	PSTPIP1	proline-serine-threonine phosphatase interacting protein 1																				REACTOME_IMMUNE_SYSTEM
9450	LY86	lymphocyte antigen 86																				REACTOME_IMMUNE_SYSTEM
3708	ITPR1	inositol 1,4,5-trisphosphate receptor, type 1
683	BST1	bone marrow stromal cell antigen 1
214	ALCAM	activated leukocyte cell adhesion molecule
4763	NF1	neurofibromin 1
115727	RASGRP4	RAS guanyl releasing protein 4
4853	NOTCH2	notch 2
57690	TNRC6C	trinucleotide repeat containing 6C
7090	TLE3	transducin-like enhancer of split 3 (E(sp1) homolog, Drosophila)
4292	MLH1	mutL homolog 1, colon cancer, nonpolyposis type 2 (E. coli)
8828	NRP2	neuropilin 2
1879	EBF1	early B-cell factor 1
52	ACP1	acid phosphatase 1, soluble
5743	PTGS2	prostaglandin-endoperoxide synthase 2 (prostaglandin G/H synthase and cyclooxygenase)
4329	ALDH6A1	aldehyde dehydrogenase 6 family, member A1
3159	HMGA1	high mobility group AT-hook 1
9882	TBC1D4	TBC1 domain family, member 4
9414	TJP2	tight junction protein 2 (zona occludens 2)
7431	VIM	vimentin
79158	GNPTAB	N-acetylglucosamine-1-phosphate transferase, alpha and beta subunits
81567	TXNDC5	thioredoxin domain containing 5 (endoplasmic reticulum)
10921	RNPS1	RNA binding protein S1, serine-rich domain
240	ALOX5	arachidonate 5-lipoxygenase
10397	NDRG1	N-myc downstream regulated 1
143686	SESN3	sestrin 3
23092	ARHGAP26	Rho GTPase activating protein 26
6097	RORC	RAR-related orphan receptor C
199704	ZNF585A	zinc finger protein 585A
445	ASS1	argininosuccinate synthase 1
55355	HJURP	Holliday junction recognition protein
120892	LRRK2	leucine-rich repeat kinase 2
5429	POLH	polymerase (DNA directed), eta
23043	TNIK	TRAF2 and NCK interacting kinase
10170	DHRS9	dehydrogenase/reductase (SDR family) member 9
5800	PTPRO	protein tyrosine phosphatase, receptor type, O
57787	MARK4	MAP/microtubule affinity-regulating kinase 4
654817	NCF1C	neutrophil cytosolic factor 1C pseudogene
118429	ANTXR2	anthrax toxin receptor 2
100131439	CD300LD	CD300 molecule-like family member d
10100	TSPAN2	tetraspanin 2
10123	ARL4C	ADP-ribosylation factor-like 4C
10129	FRY	furry homolog (Drosophila)
10553	HTATIP2	HIV-1 Tat interactive protein 2, 30kDa
10562	OLFM4	olfactomedin 4
1112	FOXN3	forkhead box N3
1130	LYST	lysosomal trafficking regulator
117854	TRIM6	tripartite motif containing 6
120	ADD3	adducin 3 (gamma)
124599	CD300LB	CD300 molecule-like family member b
1265	CNN2	calponin 2
1266	CNN3	calponin 3, acidic
146857	SLFN13	schlafen family member 13
149420	PDIK1L	PDLIM1 interacting kinase 1 like
155038	GIMAP8	GTPase, IMAP family member 8
1740	DLG2	discs, large homolog 2 (Drosophila)
202309	GAPT	GRB2-binding adaptor protein, transmembrane
2138	EYA1	eyes absent homolog 1 (Drosophila)
221002	RASGEF1A	RasGEF domain family, member 1A
222643	UNC5CL	unc-5 homolog C (C. elegans)-like
23499	MACF1	microtubule-actin crosslinking factor 1
23569	PADI4	peptidyl arginine deiminase, type IV
23670	TMEM2	transmembrane protein 2
26086	GPSM1	G-protein signaling modulator 1
26576	SRPK3	SRSF protein kinase 3
27120	DKKL1	dickkopf-like 1
28951	TRIB2	tribbles homolog 2 (Drosophila)
29957	SLC25A24	solute carrier family 25 (mitochondrial carrier; phosphate carrier), member 24
3249	HPN	hepsin
337988	CCL9	---
387751	GVINP1	GTPase, very large interferon inducible pseudogene 1
388228	SBK1	SH3-binding domain kinase 1
388403	YPEL2	yippee-like 2 (Drosophila)
388650	FAM69A	family with sequence similarity 69, member A
4070	TACSTD2	tumor-associated calcium signal transducer 2
4345	CD200	CD200 molecule
54438	GFOD1	glucose-fructose oxidoreductase domain containing 1
54463	FAM134B	family with sequence similarity 134, member B
54742	LY6K	lymphocyte antigen 6 complex, locus K
55727	BTBD7	BTB (POZ) domain containing 7
55784	MCTP2	multiple C2 domains, transmembrane 2
55915	LANCL2	LanC lantibiotic synthetase component C-like 2 (bacterial)
57126	CD177	CD177 molecule
57333	RCN3	reticulocalbin 3, EF-hand calcium binding domain
57513	CASKIN2	CASK interacting protein 2
57664	PLEKHA4	pleckstrin homology domain containing, family A (phosphoinositide binding specific) member 4
5990	RFX2	regulatory factor X, 2 (influences HLA class II expression)
60312	AFAP1	actin filament associated protein 1
634	CEACAM1	carcinoembryonic antigen-related cell adhesion molecule 1 (biliary glycoprotein)
64092	SAMSN1	SAM domain, SH3 domain and nuclear localization signals 1
651746	ANKRD33B	ankyrin repeat domain 33B
752	FMNL1	formin-like 1
79026	AHNAK	AHNAK nucleoprotein
79665	DHX40	DEAH (Asp-Glu-Ala-His) box polypeptide 40
79899	PRR5L	proline rich 5 like
79991	OBFC1	oligonucleotide/oligosaccharide-binding fold containing 1
81552	VOPP1	vesicular, overexpressed in cancer, prosurvival protein 1
84614	ZBTB37	zinc finger and BTB domain containing 37
85363	TRIM5	tripartite motif containing 5
89797	NAV2	neuron navigator 2
91526	ANKRD44	ankyrin repeat domain 44
91662	NLRP12	NLR family, pyrin domain containing 12
9398	CD101	CD101 molecule
9699	RIMS2	regulating synaptic membrane exocytosis 2
9750	FAM65B	family with sequence similarity 65, member B
9771	RAPGEF5	Rap guanine nucleotide exchange factor (GEF) 5
9781	RNF144A	ring finger protein 144A
